# Hypothesis: A modern human range expansion ∼300,000 years ago had a critical role in Neandertal origins

**DOI:** 10.64898/2026.03.11.711219

**Authors:** David Reich

## Abstract

This paper proposes that a critical event in Neandertal evolution was a range expansion of early modern humans into Europe 300 thousand years ago (ka). As bands of early modern humans spread, they incorporated resident archaic people leading ultimately to so much admixture that the resulting population carried ∼3-7% modern ancestry. I identify multiple ways in which this would lead to a high probability of these direct ancestors of Neandertals retaining early modern human lineages at both mitochondrial DNA and Y chromosomes while clustering with Denisovans genome-wide. A previous explanation for these patterns without the unique population dynamics associated with a range expansion has less than a 3% chance of matching the data. In Africa, the hypothesis also has explanatory power: if the expanding population also mixed African archaic humans, it could account for the evidence that all humans living today are admixed between lineages that separated more than a million years ago and remixed ∼300 ka. This hypothesis of a bicontinental range expansion correlates with shared archaeological traits between West Eurasia and Africa that were far less present in East Asia, including Levallois point stone tools, improved hafting, use of fire and ochre, and larger and more organized campsites. Motivated by the evidence that an early modern human expansion had a role in Neandertal and modern human evolution, I identify 66 loci spanning <0.1% of the genome where people today share ancestry with Neandertals more recently than separation from Denisovans. This includes a haplotype at *FADS1/FADS2* that codes for an enzyme modifying polyunsaturated plant-derived fatty acids and may reflect adaptation to a more diversified diet, and an amino acid substitution at *ARHGAP32* modulating neural connections that may be important in modern human cognitive evolution.
