## Supplementary Information section 1 code base for "Hypothesis: A modern human range expansion ∼300,000 years ago had a critical role in Neandertal origins": 2_26_2026 Muller's Ratchet simulations.xlsx

### Sheet: Sheet1
	NM=7500, NA=750, T=17500, reps=10											NM=7500, NA=1500, T=17500, reps=10											NM=7500, NA=3000, T=17500, reps=10
												Modern lineage fitness after 17500 generations
		0.0001	0.0003	0.001	0.003	0.01	0.03	0.1	0.3	1			0.0001	0.0003	0.001	0.003	0.01	0.03	0.1	0.3	1			0.0001	0.0003	0.001	0.003	0.01	0.03	0.1	0.3	1
	0.001	0.999	0.998	0.999	0.999	0.999	0.999	0.999	0.999	0.999		0.001	0.999	0.998	0.998	0.999	0.999	0.999	0.999	0.999	0.999		0.001	0.999	0.998	0.999	0.999	0.999	0.999	0.999	0.999	0.999			28.5714
	0.002	0.998	0.995	0.995	0.998	0.998	0.998	0.998	0.998	0.998		0.002	0.998	0.996	0.995	0.998	0.998	0.998	0.998	0.998	0.998		0.002	0.998	0.996	0.996	0.998	0.998	0.998	0.998	0.998	0.998
	0.005	0.994	0.986	0.979	0.992	0.995	0.995	0.995	0.995	0.995		0.005	0.994	0.986	0.979	0.993	0.995	0.995	0.995	0.995	0.995		0.005	0.994	0.986	0.979	0.992	0.995	0.995	0.995	0.995	0.995
	0.01	0.987	0.97	0.944	0.952	0.99	0.99	0.991	0.99	0.99		0.01	0.987	0.969	0.945	0.954	0.99	0.99	0.99	0.99	0.99		0.01	0.987	0.969	0.944	0.95	0.99	0.989	0.99	0.99	0.99
	0.02	0.973	0.936	0.859	0.826	0.979	0.98	0.98	0.98	0.981		0.02	0.972	0.933	0.864	0.824	0.979	0.98	0.98	0.979	0.98		0.02	0.973	0.933	0.858	0.821	0.979	0.98	0.981	0.98	0.98
	0.05	0.93	0.828	0.625	0.431	0.502	0.95	0.949	0.949	0.951		0.05	0.93	0.831	0.622	0.431	0.503	0.949	0.95	0.951	0.95		0.05	0.93	0.827	0.621	0.427	0.509	0.948	0.949	0.95	0.949
												Archaic lineage fitness after 17500 generations
		0.0001	0.0003	0.001	0.003	0.01	0.03	0.1	0.3	1			0.0001	0.0003	0.001	0.003	0.01	0.03	0.1	0.3	1			0.0001	0.0003	0.001	0.003	0.01	0.03	0.1	0.3	1
	0.001	0.999	0.996	0.991	0.992	0.999	0.999	0.999	0.999	0.999		0.001	0.998	0.997	0.994	0.997	0.999	0.999	0.999	0.999	0.999		0.001	0.999	0.997	0.997	0.999	0.999	0.999	0.999	0.999	0.999
	0.002	0.997	0.991	0.98	0.978	0.998	0.998	0.998	0.998	0.998		0.002	0.997	0.993	0.988	0.992	0.997	0.998	0.998	0.998	0.998		0.002	0.997	0.994	0.991	0.997	0.998	0.998	0.998	0.998	0.998
	0.005	0.992	0.979	0.955	0.936	0.988	0.994	0.995	0.996	0.996		0.005	0.992	0.981	0.965	0.968	0.994	0.995	0.995	0.995	0.995		0.005	0.993	0.984	0.971	0.979	0.995	0.995	0.995	0.995	0.995
	0.01	0.984	0.955	0.899	0.847	0.95	0.991	0.99	0.99	0.991		0.01	0.985	0.962	0.916	0.888	0.987	0.989	0.99	0.99	0.989		0.01	0.986	0.966	0.931	0.923	0.99	0.99	0.989	0.991	0.99
	0.02	0.968	0.916	0.803	0.665	0.686	0.978	0.979	0.983	0.982		0.02	0.969	0.921	0.822	0.715	0.852	0.98	0.98	0.981	0.979		0.02	0.972	0.927	0.843	0.771	0.936	0.98	0.98	0.98	0.98
	0.05	0.92	0.799	0.54	0.272	0.13	0.71	0.946	0.951	0.951		0.05	0.925	0.809	0.567	0.321	0.223	0.924	0.951	0.949	0.948		0.05	0.928	0.818	0.594	0.363	0.339	0.947	0.949	0.95	0.949
												Modern - Archaic fitness difference after 17500 generations
		0.0001	0.0003	0.001	0.003	0.01	0.03	0.1	0.3	1			0.0001	0.0003	0.001	0.003	0.01	0.03	0.1	0.3	1			0.0001	0.0003	0.001	0.003	0.01	0.03	0.1	0.3	1
	0.001	0	0.002	0.008	0.007	0	0	0	0	-0.001		0.001	0	0.001	0.004	0.002	0	0	0	0	0		0.001	0	0.001	0.002	0	0	0	0	0	0
	0.002	0.001	0.004	0.016	0.02	0	0	0	0	0		0.002	0.001	0.002	0.008	0.006	0.001	0	0	0	0		0.002	0	0.002	0.004	0.001	0	0	0	0	0
	0.005	0.002	0.007	0.024	0.056	0.007	0.001	0	-0.001	-0.001		0.005	0.001	0.006	0.014	0.024	0	0	0	0.001	0		0.005	0.001	0.002	0.008	0.013	0	0	0	0	0
	0.01	0.003	0.015	0.045	0.106	0.04	-0.001	0	0	-0.001		0.01	0.002	0.008	0.028	0.066	0.003	0.001	0	0	0.001		0.01	0.001	0.003	0.013	0.027	0.001	0	0.001	-0.001	0
	0.02	0.005	0.02	0.056	0.161	0.293	0.002	0	-0.003	-0.001		0.02	0.004	0.012	0.042	0.11	0.127	-0.001	-0.001	-0.001	0.001		0.02	0	0.007	0.015	0.05	0.043	0	0.001	0	0
	0.05	0.01	0.028	0.085	0.159	0.372	0.24	0.003	-0.002	0		0.05	0.006	0.022	0.055	0.11	0.28	0.025	-0.001	0.002	0.002		0.05	0.002	0.008	0.027	0.064	0.17	0.002	0	0	0
