## Supplementary Information section 1 code base for "Hypothesis: A modern human range expansion ∼300,000 years ago had a critical role in Neandertal origins": fixation_curves_mtdna.csv

# fixation_curves_mtdna.csv
# Generated by panm3_collect.py (from panm3_run.py) on 2026-08-21.
#
# MODEL: stable-boundary / panmictic. One instantaneous	sex-unbiased pulse in which a
# fraction 0.05 of the population is of modern origin	into a constant-size randomly
# mating archaic population; then 9	091 generations of Wright-Fisher reproduction
# with separate sexes. At 28.6 years per generation that is
# ~260 thousand years.
# LOCUS: mtDNA (maternally transmitted	haploid	non-recombining). Because the pulse is
# sex-unbiased the modern mtDNA starts at frequency 0.05.
# SELECTION: additive	acting only on mtDNA. s > 0 favours the modern mtDNA; s < 0 favours the
# archaic mtDNA with strength |s| (NOT clipped to neutrality).
# SCORED: at generation 9	091 (no early stopping).
# STATISTIC pfix_pct: 100 x mean over replicates of p**10	where p is the modern mtDNA
# frequency at that generation -- i.e. the probability that all 10 sampled individuals
# carry the modern type. se_pct is the standard error of that mean across replicates.
# SIZES: census_N is the number of diploid individuals; locus_Ne = census_N / 2 is the number
# of mtDNA copies	since only females transmit. locus_Ne is the quantity denoted N_A in the
# Muller's Ratchet note.
#
census_N	locus_Ne	s	pfix_pct	n_replicates	se_pct
1000	500	-0.005	0.000	1000	0.000
1000	500	-0.002	1.400	1000	0.372
1000	500	-0.001	1.900	1000	0.432
1000	500	0	5.600	1000	0.727
1000	500	0.0005	6.700	1000	0.791
1000	500	0.001	7.100	1000	0.813
1000	500	0.002	10.200	1000	0.958
1000	500	0.003	14.900	1000	1.127
1000	500	0.005	22.000	1000	1.311
1000	500	0.0075	29.700	1000	1.446
1000	500	0.01	40.900	1000	1.556
1000	500	0.015	52.200	1000	1.580
1000	500	0.02	63.400	1000	1.524
1000	500	0.025	70.700	1000	1.440
1000	500	0.03	78.200	1000	1.306
1000	500	0.04	86.800	1000	1.071
1000	500	0.05	90.400	1000	0.932
1000	500	0.075	98.200	1000	0.421
1000	500	0.1	99.500	1000	0.223
1500	750	-0.005	0.000	1000	0.000
1500	750	-0.002	1.300	1000	0.358
1500	750	-0.001	1.600	1000	0.397
1500	750	0	5.700	1000	0.734
1500	750	0.0005	8.300	1000	0.873
1500	750	0.001	9.000	1000	0.905
1500	750	0.002	14.600	1000	1.117
1500	750	0.003	20.900	1000	1.286
1500	750	0.005	29.700	1000	1.446
1500	750	0.0075	43.200	1000	1.567
1500	750	0.01	54.700	1000	1.575
1500	750	0.015	67.100	1000	1.487
1500	750	0.02	77.800	1000	1.315
1500	750	0.025	85.300	1000	1.120
1500	750	0.03	90.700	1000	0.919
1500	750	0.04	95.200	1000	0.676
1500	750	0.05	97.900	1000	0.454
1500	750	0.075	99.900	1000	0.100
1500	750	0.1	99.900	1000	0.100
2000	1000	-0.005	0.000	1000	0.000
2000	1000	-0.002	0.400	1000	0.200
2000	1000	-0.001	1.400	1000	0.372
2000	1000	0	4.800	1000	0.676
2000	1000	0.0005	8.300	1000	0.873
2000	1000	0.001	10.100	1000	0.953
2000	1000	0.002	16.800	1000	1.183
2000	1000	0.003	24.600	1000	1.363
2000	1000	0.005	41.400	1000	1.558
2000	1000	0.0075	48.900	1000	1.582
2000	1000	0.01	64.900	1000	1.510
2000	1000	0.015	78.700	1000	1.295
2000	1000	0.02	85.900	1000	1.101
2000	1000	0.025	93.000	1000	0.807
2000	1000	0.03	95.800	1000	0.635
3000	1500	-0.005	0.000	1000	0.000
3000	1500	-0.002	0.200	1000	0.141
3000	1500	-0.001	0.700	1000	0.264
3000	1500	0	5.316	1000	0.709
3000	1500	0.0005	8.800	1000	0.896
3000	1500	0.001	15.100	1000	1.133
3000	1500	0.002	24.500	1000	1.361
3000	1500	0.003	37.600	1000	1.533
3000	1500	0.005	53.300	1000	1.578
3000	1500	0.0075	67.000	1000	1.488
3000	1500	0.01	75.700	1000	1.357
3000	1500	0.015	89.700	1000	0.962
3000	1500	0.02	94.600	1000	0.715
3000	1500	0.025	97.300	1000	0.513
3000	1500	0.03	99.300	1000	0.264
6000	3000	-0.005	0.000	1000	0.000
6000	3000	-0.002	0.000	1000	0.000
6000	3000	-0.001	0.200	1000	0.141
6000	3000	0	4.714	1000	0.670
6000	3000	0.0005	14.417	1000	1.106
6000	3000	0.001	25.477	1000	1.378
6000	3000	0.002	44.500	1000	1.572
6000	3000	0.003	59.800	1000	1.551
6000	3000	0.005	76.800	1000	1.335
6000	3000	0.0075	89.300	1000	0.978
6000	3000	0.01	93.700	1000	0.769
6000	3000	0.015	99.200	1000	0.282
6000	3000	0.02	99.900	1000	0.100
6000	3000	0.025	100.000	1000	0.000
6000	3000	0.03	99.900	1000	0.100
