## Supplementary Information section 1 code base for "Hypothesis: A modern human range expansion ∼300,000 years ago had a critical role in Neandertal origins": new_replicate.csv

idx	NA	mu	s	new_modern	new_archaic
0	1500	0.001	0.0001	0.9988	0.9985
1	1500	0.001	0.0003	0.998	0.9966
2	1500	0.001	0.001	0.9987	0.9941
3	1500	0.001	0.003	0.999	0.9977
4	1500	0.001	0.01	0.9991	0.999
5	1500	0.001	0.03	0.9991	0.9991
6	1500	0.001	0.1	0.999	0.9991
7	1500	0.001	0.3	0.999	0.999
8	1500	0.001	1.0	0.9989	0.9991
9	1500	0.002	0.0001	0.9976	0.9968
10	1500	0.002	0.0003	0.9949	0.9927
11	1500	0.002	0.001	0.9948	0.9876
12	1500	0.002	0.003	0.998	0.9927
13	1500	0.002	0.01	0.9981	0.9977
14	1500	0.002	0.03	0.998	0.998
15	1500	0.002	0.1	0.998	0.998
16	1500	0.002	0.3	0.9981	0.9981
17	1500	0.002	1.0	0.9978	0.9977
18	1500	0.005	0.0001	0.9937	0.9924
19	1500	0.005	0.0003	0.9864	0.9817
20	1500	0.005	0.001	0.9794	0.9637
21	1500	0.005	0.003	0.9919	0.9628
22	1500	0.005	0.01	0.9952	0.9947
23	1500	0.005	0.03	0.995	0.9952
24	1500	0.005	0.1	0.9951	0.9949
25	1500	0.005	0.3	0.9951	0.9949
26	1500	0.005	1.0	0.9953	0.9951
27	1500	0.01	0.0001	0.9867	0.9848
28	1500	0.01	0.0003	0.9699	0.9624
29	1500	0.01	0.001	0.9437	0.9172
30	1500	0.01	0.003	0.9528	0.8883
31	1500	0.01	0.01	0.9899	0.9832
32	1500	0.01	0.03	0.9901	0.9901
33	1500	0.01	0.1	0.9898	0.9899
34	1500	0.01	0.3	0.9901	0.9901
35	1500	0.01	1.0	0.9904	0.9897
36	1500	0.02	0.0001	0.9726	0.969
37	1500	0.02	0.0003	0.9352	0.9225
38	1500	0.02	0.001	0.8637	0.8202
39	1500	0.02	0.003	0.8258	0.7187
40	1500	0.02	0.01	0.9785	0.8539
41	1500	0.02	0.03	0.9806	0.9805
42	1500	0.02	0.1	0.9802	0.9807
43	1500	0.02	0.3	0.98	0.9807
44	1500	0.02	1.0	0.9805	0.9798
45	1500	0.05	0.0001	0.9301	0.9242
46	1500	0.05	0.0003	0.8309	0.8093
47	1500	0.05	0.001	0.6303	0.5742
48	1500	0.05	0.003	0.445	0.3235
49	1500	0.05	0.01	0.5512	0.2461
50	1500	0.05	0.03	0.9506	0.9392
51	1500	0.05	0.1	0.9521	0.9529
52	1500	0.05	0.3	0.9515	0.9516
53	1500	0.05	1.0	0.9512	0.9515
54	3000	0.001	0.0001	0.9989	0.9987
55	3000	0.001	0.0003	0.9979	0.9971
56	3000	0.001	0.001	0.9985	0.9966
57	3000	0.001	0.003	0.9989	0.9989
58	3000	0.001	0.01	0.999	0.999
59	3000	0.001	0.03	0.999	0.999
60	3000	0.001	0.1	0.9989	0.9991
61	3000	0.001	0.3	0.9989	0.999
62	3000	0.001	1.0	0.999	0.9991
63	3000	0.002	0.0001	0.9976	0.9974
64	3000	0.002	0.0003	0.9952	0.9941
65	3000	0.002	0.001	0.9947	0.9917
66	3000	0.002	0.003	0.9979	0.9977
67	3000	0.002	0.01	0.9981	0.9981
68	3000	0.002	0.03	0.998	0.9979
69	3000	0.002	0.1	0.998	0.998
70	3000	0.002	0.3	0.9979	0.9981
71	3000	0.002	1.0	0.9979	0.9978
72	3000	0.005	0.0001	0.9936	0.9929
73	3000	0.005	0.0003	0.9863	0.9838
74	3000	0.005	0.001	0.9798	0.9712
75	3000	0.005	0.003	0.9923	0.9816
76	3000	0.005	0.01	0.9951	0.9947
77	3000	0.005	0.03	0.9952	0.9947
78	3000	0.005	0.1	0.9948	0.9945
79	3000	0.005	0.3	0.995	0.9951
80	3000	0.005	1.0	0.9948	0.9951
81	3000	0.01	0.0001	0.9867	0.9855
82	3000	0.01	0.0003	0.9697	0.9666
83	3000	0.01	0.001	0.9445	0.9303
84	3000	0.01	0.003	0.9557	0.9218
85	3000	0.01	0.01	0.9898	0.9899
86	3000	0.01	0.03	0.99	0.9903
87	3000	0.01	0.1	0.9903	0.9899
88	3000	0.01	0.3	0.99	0.9901
89	3000	0.01	1.0	0.9901	0.9898
90	3000	0.02	0.0001	0.9727	0.9706
91	3000	0.02	0.0003	0.9347	0.9282
92	3000	0.02	0.001	0.8656	0.8393
93	3000	0.02	0.003	0.8304	0.7708
94	3000	0.02	0.01	0.9782	0.939
95	3000	0.02	0.03	0.9799	0.9806
96	3000	0.02	0.1	0.9802	0.9805
97	3000	0.02	0.3	0.9807	0.9802
98	3000	0.02	1.0	0.9802	0.981
99	3000	0.05	0.0001	0.9302	0.9274
100	3000	0.05	0.0003	0.8306	0.8202
101	3000	0.05	0.001	0.6298	0.6017
102	3000	0.05	0.003	0.4426	0.3748
103	3000	0.05	0.01	0.543	0.3677
104	3000	0.05	0.03	0.9514	0.9506
105	3000	0.05	0.1	0.951	0.9505
106	3000	0.05	0.3	0.9509	0.9517
107	3000	0.05	1.0	0.951	0.9516
