## Supplementary Information section 1 code base for "Hypothesis: A modern human range expansion ∼300,000 years ago had a critical role in Neandertal origins": y_draw_stated_summary.csv

tag	target_kb	scen	N_modern	N_archaic	T	n_reps	gap_mean	gap_median	gap_p95	frac_over_1pct	status
y100	100	main	7000	1500	17483	300	0.0012589239202241698	0.0011572765060945955	0.003787848856961946	0.0	OK
y100	100	main	7000	2250	17483	300	0.0006083514976961968	0.0005473552104686141	0.002535089242275124	0.0	OK
y100	100	main	7000	3000	17483	300	0.00036562174326400004	0.0003081704595980783	0.0020197863783023525	0.0	OK
y100_petr	100	petr	5000	500	10489	300	0.0022582099531742754	0.0017997632898286708	0.007039236056382375	0.016666666666666666	OK
y200	200	main	7000	1500	17483	300	0.002569717588810583	0.002437249892887461	0.006454929422510092	0.0	OK
y200	200	main	7000	2250	17483	300	0.0015539225028176203	0.0014774768738717303	0.004287631979694839	0.0	OK
y200	200	main	7000	3000	17483	300	0.0008667704654948638	0.0008003955207395164	0.003456171085700716	0.0	OK
y200_petr	200	petr	5000	500	10489	270	0.005637432091222492	0.004968472177181271	0.013648343218607268	0.15185185185185185	INCOMPLETE 270/300
y300	300	main	7000	1500	17483	300	0.00469484297725183	0.004333201490534622	0.009830717278893616	0.04666666666666667	OK
y300	300	main	7000	2250	17483	300	0.002758561283549779	0.002706326898989586	0.0064167508045747	0.0	OK
y300	300	main	7000	3000	17483	300	0.0015792747085348442	0.0015024460832516184	0.005144300556406873	0.0	OK
y300_petr	300	petr	5000	500	10489	300	0.0096452823109262	0.009201472181370185	0.020238458221678732	0.4266666666666667	OK
y500	500	main	7000	1500	17483	300	0.00928306711736438	0.009099029477970755	0.017448858293593973	0.44	OK
y500	500	main	7000	2250	17483	300	0.0059090170278556006	0.0057863520506387656	0.013542705063400617	0.13333333333333333	OK
y500	500	main	7000	3000	17483	300	0.003765416316257283	0.003683001128967356	0.009438480904393465	0.02666666666666667	OK
y500_petr	500	petr	5000	500	10489	300	0.017671570430059333	0.017251805639128204	0.0312834743741123	0.82	OK
y1000	1000	main	7000	1500	17483	300	0.024940537881739878	0.02594909771579168	0.04098904266597889	0.9333333333333333	OK
y1000	1000	main	7000	2250	17483	300	0.015966819652387693	0.015469841638292348	0.028037015937719397	0.8	OK
y1000	1000	main	7000	3000	17483	300	0.010664932576282584	0.010495469092760945	0.021352729143970562	0.5266666666666666	OK
y1000_petr	1000	petr	5000	500	10489	300	0.043167464689055954	0.043718036000368554	0.06633087796221115	0.99	OK
y2000	2000	main	7000	1500	17483	300	0.06970379784563939	0.06996993122456407	0.10206898357117507	1.0	OK
y2000	2000	main	7000	2250	17483	300	0.04322300246643023	0.04412996366884159	0.06735039272738877	0.9866666666666667	OK
y2000	2000	main	7000	3000	17483	300	0.02903293308746461	0.028594299469042073	0.0503527054458078	0.9266666666666666	OK
y2000_petr	2000	petr	5000	500	10489	300	0.10812913848971474	0.10630972061134553	0.15098005442782242	1.0	OK
y5000	5000	main	7000	1500	17483	300	0.18054342162592524	0.18001950753070703	0.22647408326635532	1.0	OK
y5000	5000	main	7000	2250	17483	300	0.12391856548207753	0.12415178055760323	0.16880995348451686	1.0	OK
y5000	5000	main	7000	3000	17483	300	0.08810609201804222	0.08866296782565941	0.13569231970301868	0.9966666666666667	OK
y5000_petr	5000	petr	5000	500	10489	300	0.2796801972025669	0.27940141161013166	0.339661427907315	1.0	OK
y3000	3000	main	7000	1500	17483	300	0.11379290129880888	0.11360832069103705	0.157649808286789	1.0	OK
y3000	3000	main	7000	2250	17483	300	0.07433704610257129	0.07363621857410318	0.11863605286931007	1.0	OK
y3000	3000	main	7000	3000	17483	300	0.05261667599823346	0.052989664701574124	0.0868916193707594	0.9933333333333333	OK
y3000_petr	3000	petr	5000	500	10489	300	0.17803227467621063	0.17667620937366424	0.23227721990046696	1.0	OK
