## Supplementary Information section 1 code base for "Hypothesis: A modern human range expansion ∼300,000 years ago had a critical role in Neandertal origins": y_hemi_summary.csv

tag	target_kb	scen	N_modern	N_archaic	T	U_mis	Sbar	beta	anchor_ne	n_reps	gap_mean	gap_sd	gap_se	frac_over_1pct	status
y100	100	main	7000	1500	17483	0.00216	425.0	0.23	2500	300	0.0009546601148424116	0.0013521262559051828	7.806504578252181e-05	0.0	OK
y100	100	main	7000	2250	17483	0.00216	425.0	0.23	2500	300	0.000509893681613706	0.0009848809450785116	5.686212787608116e-05	0.0	OK
y100	100	main	7000	3000	17483	0.00216	425.0	0.23	2500	300	0.00027346215094635267	0.0008471172643694474	4.890833806188798e-05	0.0	OK
y100_petr	100	petr	5000	500	10489	0.00216	425.0	0.23	2500	300	0.0025121073044159507	0.002897437534735953	0.0001672836340639928	0.016666666666666666	OK
y200	200	main	7000	1500	17483	0.00432	425.0	0.23	2500	300	0.002254147572693388	0.0020698773634089734	0.00011950442529536835	0.0033333333333333335	OK
y200	200	main	7000	2250	17483	0.00432	425.0	0.23	2500	300	0.0013142282622742878	0.0016791617933913682	9.69464513427441e-05	0.0	OK
y200	200	main	7000	3000	17483	0.00432	425.0	0.23	2500	300	0.0008773414305607841	0.0013479969644881484	7.782664103140309e-05	0.0	OK
y200_petr	200	petr	5000	500	10489	0.00432	425.0	0.23	2500	300	0.004921430109380617	0.004092596777045063	0.00023628618509115618	0.10333333333333333	OK
y300	300	main	7000	1500	17483	0.00648	425.0	0.23	2500	300	0.003758267632787969	0.002797309878597784	0.00016150276114152296	0.016666666666666666	OK
y300	300	main	7000	2250	17483	0.00648	425.0	0.23	2500	300	0.0019451997542180492	0.0021844423453445338	0.00012611883761138839	0.0	OK
y300	300	main	7000	3000	17483	0.00648	425.0	0.23	2500	300	0.0013814067641198797	0.0018413769499393867	0.00010631194777270769	0.0	OK
y300_petr	300	petr	5000	500	10489	0.00648	425.0	0.23	2500	300	0.007970629049900526	0.005269201543978133	0.0003042174929830166	0.3333333333333333	OK
y500	500	main	7000	1500	17483	0.0108	425.0	0.23	2500	300	0.00733302614441496	0.003997795369869753	0.0002308128232959341	0.24	OK
y500	500	main	7000	2250	17483	0.0108	425.0	0.23	2500	300	0.0041990784583688535	0.0035271654899804157	0.0002036409945116551	0.05333333333333334	OK
y500	500	main	7000	3000	17483	0.0108	425.0	0.23	2500	300	0.003065874431863792	0.0029411122881170845	0.00016980519712613148	0.01	OK
y500_petr	500	petr	5000	500	10489	0.0108	425.0	0.23	2500	300	0.014797949913420826	0.007001149337446969	0.0004042115454611777	0.7666666666666667	OK
y1000	1000	main	7000	1500	17483	0.0216	425.0	0.23	2500	300	0.021332694305885854	0.007943247220566102	0.00045860359210335856	0.9433333333333334	OK
y1000	1000	main	7000	2250	17483	0.0216	425.0	0.23	2500	300	0.013518859215843412	0.006212958038095044	0.0003587052995758022	0.71	OK
y1000	1000	main	7000	3000	17483	0.0216	425.0	0.23	2500	300	0.007970232475268773	0.005337753378847161	0.00030817533501452426	0.35333333333333333	OK
y1000_petr	1000	petr	5000	500	10489	0.0216	425.0	0.23	2500	300	0.03728332776955737	0.013000770809652047	0.0007505998526625237	0.99	OK
y2000	2000	main	7000	1500	17483	0.0432	425.0	0.23	2500	300	0.05694282501584278	0.015351990893634582	0.0008863476075036609	1.0	OK
y2000	2000	main	7000	2250	17483	0.0432	425.0	0.23	2500	300	0.03726537572307638	0.011809170239366222	0.0006818027616604205	0.9866666666666667	OK
y2000	2000	main	7000	3000	17483	0.0432	425.0	0.23	2500	300	0.024350000182487362	0.012038601740613905	0.0006950489955610135	0.8633333333333333	OK
y2000_petr	2000	petr	5000	500	10489	0.0432	425.0	0.23	2500	300	0.09179103308973137	0.02038071536208159	0.0011766811500574946	1.0	OK
y5000	5000	main	7000	1500	17483	0.108	425.0	0.23	2500	300	0.17461722788217585	0.025959317966143584	0.0014987619215732085	1.0	OK
y5000	5000	main	7000	2250	17483	0.108	425.0	0.23	2500	300	0.11758006364338208	0.026363916892275626	0.0015221214514648254	1.0	OK
y5000	5000	main	7000	3000	17483	0.108	425.0	0.23	2500	300	0.08237820606721961	0.02418380993841767	0.0013962529177976187	1.0	OK
y5000_petr	5000	petr	5000	500	10489	0.108	425.0	0.23	2500	300	0.26700197496007605	0.036138204532779494	0.0020864402115029993	1.0	OK
y3000	3000	main	7000	1500	17483	0.0648	425.0	0.23	2500	300	0.10224019306171203	0.022858260019270375	0.001319722257533221	1.0	OK
y3000	3000	main	7000	2250	17483	0.0648	425.0	0.23	2500	300	0.0641848558998612	0.01934072116062232	0.0011166370568406786	1.0	OK
y3000	3000	main	7000	3000	17483	0.0648	425.0	0.23	2500	300	0.04405918246255609	0.017616610243185338	0.0010170954666111772	0.9566666666666667	OK
y3000_petr	3000	petr	5000	500	10489	0.0648	425.0	0.23	2500	300	0.15759694240784705	0.029293809030931768	0.0016912788529597944	1.0	OK
