## Supplementary Information section 2 code base for "Hypothesis: A modern human range expansion ∼300,000 years ago had a critical role in Neandertal origins": contact_pairs_all.tsv

lineage	mt_gene	mt_res	complex	struct	nuc_gene	nuc_uniprot	nuc_ens	nuc_res	nuc_res_struct	nuc_resname	min_dist_A	interface_4A
DENISOVAN	ND5	398	CI	5XTD	NDUFB8	O95169	ENSG00000166136	154	154	GLN	7.85	False
DENISOVAN	CYTB	70	CIII	9HZL	CYC1	P08574	ENSG00000179091	199	199	TYR	3.04	True
DENISOVAN	CYTB	70	CIII	9HZL	CYC1	P08574	ENSG00000179091	281	281	GLU	4.1	False
DENISOVAN	CYTB	70	CIII	9HZL	CYC1	P08574	ENSG00000179091	280	280	PRO	4.25	False
DENISOVAN	CYTB	70	CIII	9HZL	CYC1	P08574	ENSG00000179091	202	202	ARG	4.46	False
DENISOVAN	CYTB	70	CIII	9HZL	CYC1	P08574	ENSG00000179091	278	278	SER	5.17	False
DENISOVAN	CYTB	70	CIII	9HZL	CYC1	P08574	ENSG00000179091	279	279	GLU	5.58	False
DENISOVAN	CYTB	70	CIII	9HZL	CYC1	P08574	ENSG00000179091	277	277	ALA	6.94	False
DENISOVAN	CYTB	70	CIII	9HZL	CYC1	P08574	ENSG00000179091	129	129	PHE	7.13	False
DENISOVAN	COX1	456	CIV	5Z62	COX4I1	P13073	ENSG00000131143	118	118	ILE	3.83	True
DENISOVAN	COX1	456	CIV	5Z62	COX4I1	P13073	ENSG00000131143	114	114	THR	4.79	False
DENISOVAN	COX1	456	CIV	5Z62	COX4I1	P13073	ENSG00000131143	115	115	ALA	6.9	False
DENISOVAN	COX1	456	CIV	5Z62	COX4I1	P13073	ENSG00000131143	111	111	ILE	7.62	False
DENISOVAN	COX1	456	CIV	5Z62	COX4I1	P13073	ENSG00000131143	126	126	TYR	7.67	False
DENISOVAN	COX1	456	CIV	5Z62	COX4I1	P13073	ENSG00000131143	121	121	GLN	7.84	False
DENISOVAN	COX1	456	CIV	5Z62	COX7B	P24311	ENSG00000131174	53	53	TRP	3.67	True
DENISOVAN	COX1	456	CIV	5Z62	COX7B	P24311	ENSG00000131174	64	64	TRP	4.61	False
DENISOVAN	COX1	456	CIV	5Z62	COX7B	P24311	ENSG00000131174	56	56	VAL	7.17	False
DENISOVAN	COX1	456	CIV	5Z62	COX7B	P24311	ENSG00000131174	62	62	ILE	7.26	False
DENISOVAN	COX2	27	CIV	5Z62	COX6C	P09669	ENSG00000164919	37	37	TYR	6.39	False
DENISOVAN	ATP6	7	CV	8H9S	ATP5MF	P56134	ENSG00000241468	84	83	HIS	3.75	True
DENISOVAN	ATP6	7	CV	8H9S	ATP5MF	P56134	ENSG00000241468	81	80	SER	6.28	False
DENISOVAN	ATP6	7	CV	8H9S	ATP5MF	P56134	ENSG00000241468	85	84	LEU	7.02	False
DENISOVAN	ATP6	7	CV	8H9S	ATP5MF	P56134	ENSG00000241468	80	79	PHE	7.39	False
DENISOVAN	ATP6	7	CV	8H9S	ATP5MF	P56134	ENSG00000241468	88	87	GLU	7.91	False
DENISOVAN	ATP6	7	CV	8H9S	ATP5MF	P56134	ENSG00000241468	83	82	LYS	7.96	False
DENISOVAN	ATP6	7	CV	8H9S	ATP5PB	P24539	ENSG00000116459	98	56	GLU	7.97	False
NEANDERTAL	ND1	10	CI	5XTD	NDUFA1	O15239	ENSG00000125356	19	19	PRO	6.04	False
NEANDERTAL	ND1	10	CI	5XTD	NDUFA1	O15239	ENSG00000125356	18	18	ILE	7.62	False
NEANDERTAL	ND1	10	CI	5XTD	NDUFA1	O15239	ENSG00000125356	15	15	CYS	7.72	False
NEANDERTAL	ND1	168	CI	5XTD	NDUFA8	P51970	ENSG00000119421	98	98	ARG	7.44	False
NEANDERTAL	ND1	168	CI	5XTD	NDUFA13	Q9P0J0	ENSG00000186010	57	57	ARG	3.19	True
NEANDERTAL	ND1	168	CI	5XTD	NDUFA13	Q9P0J0	ENSG00000186010	53	53	TRP	4.01	False
NEANDERTAL	ND1	168	CI	5XTD	NDUFA13	Q9P0J0	ENSG00000186010	54	54	ASN	5.05	False
NEANDERTAL	ND1	168	CI	5XTD	NDUFA13	Q9P0J0	ENSG00000186010	50	50	ILE	5.65	False
NEANDERTAL	ND2	346	CI	5XTD	NDUFC2	O95298	ENSG00000087258	77	77	ARG	4.32	False
NEANDERTAL	ND2	346	CI	5XTD	NDUFC2	O95298	ENSG00000087258	74	74	LEU	4.86	False
NEANDERTAL	ND2	346	CI	5XTD	NDUFC2	O95298	ENSG00000087258	81	81	LEU	5.08	False
NEANDERTAL	ND2	346	CI	5XTD	NDUFC2	O95298	ENSG00000087258	78	78	GLU	6.65	False
NEANDERTAL	ND2	346	CI	5XTD	NDUFC2	O95298	ENSG00000087258	82	82	TYR	7.14	False
NEANDERTAL	ND2	346	CI	5XTD	NDUFC2	O95298	ENSG00000087258	75	75	VAL	7.64	False
NEANDERTAL	ND2	346	CI	5XTD	NDUFC2	O95298	ENSG00000087258	12	12	PHE	7.88	False
NEANDERTAL	ND5	603	CI	5XTD	NDUFA11	Q86Y39	ENSG00000174886	3	3	PRO	7.92	False
NEANDERTAL	CYTB	245	CIII	9HZL	CYC1	P08574	ENSG00000179091	293	293	LEU	2.19	True
NEANDERTAL	CYTB	245	CIII	9HZL	CYC1	P08574	ENSG00000179091	285	285	ARG	2.21	True
NEANDERTAL	CYTB	245	CIII	9HZL	CYC1	P08574	ENSG00000179091	101	101	LEU	2.39	True
NEANDERTAL	CYTB	245	CIII	9HZL	CYC1	P08574	ENSG00000179091	292	292	MET	2.52	True
NEANDERTAL	CYTB	245	CIII	9HZL	CYC1	P08574	ENSG00000179091	289	289	GLY	3.17	True
NEANDERTAL	CYTB	245	CIII	9HZL	CYC1	P08574	ENSG00000179091	102	102	LEU	3.67	True
NEANDERTAL	CYTB	245	CIII	9HZL	CYC1	P08574	ENSG00000179091	290	290	LEU	4.23	False
NEANDERTAL	CYTB	245	CIII	9HZL	CYC1	P08574	ENSG00000179091	286	286	LYS	4.36	False
NEANDERTAL	CYTB	245	CIII	9HZL	CYC1	P08574	ENSG00000179091	279	279	GLU	6.01	False
NEANDERTAL	CYTB	245	CIII	9HZL	CYC1	P08574	ENSG00000179091	288	288	MET	6.09	False
NEANDERTAL	CYTB	245	CIII	9HZL	CYC1	P08574	ENSG00000179091	275	275	ARG	6.25	False
NEANDERTAL	CYTB	245	CIII	9HZL	CYC1	P08574	ENSG00000179091	291	291	LYS	6.44	False
NEANDERTAL	CYTB	245	CIII	9HZL	CYC1	P08574	ENSG00000179091	100	100	GLY	6.44	False
NEANDERTAL	CYTB	245	CIII	9HZL	CYC1	P08574	ENSG00000179091	294	294	MET	6.66	False
NEANDERTAL	CYTB	245	CIII	9HZL	CYC1	P08574	ENSG00000179091	282	282	HIS	6.93	False
NEANDERTAL	CYTB	245	CIII	9HZL	CYC1	P08574	ENSG00000179091	287	287	ARG	7.0	False
NEANDERTAL	CYTB	245	CIII	9HZL	CYC1	P08574	ENSG00000179091	296	296	MET	7.13	False
NEANDERTAL	CYTB	245	CIII	9HZL	CYC1	P08574	ENSG00000179091	103	103	SER	7.52	False
NEANDERTAL	CYTB	245	CIII	9HZL	UQCRH	Q9UDW1	ENSG00000173660	44	44	TYR	7.36	False
NEANDERTAL	ATP6	154	CV	8H9S	ATP5MC1	P05496	ENSG00000159199	124	63	PHE	5.95	False
NEANDERTAL	ATP6	154	CV	8H9S	ATP5MC1	P05496	ENSG00000159199	127	66	MET	7.71	False
NEANDERTAL	ATP6	154	CV	8H9S	ATP5MC1	P05496	ENSG00000159199	130	69	PHE	6.24	False
NEANDERTAL	ATP6	154	CV	8H9S	ATP5MC1	P05496	ENSG00000159199	123	62	LEU	7.44	False
NEANDERTAL	ATP6	154	CV	8H9S	ATP5MC1	P05496	ENSG00000159199	127	66	MET	7.48	False
NEANDERTAL	ATP6	154	CV	8H9S	ATP5MJ	P56378	ENSG00000156411	34	34	ILE	7.69	False
NEANDERTAL	ATP6	176	CV	8H9S	ATP5PB	P24539	ENSG00000116459	97	55	ALA	3.25	True
NEANDERTAL	ATP6	176	CV	8H9S	ATP5PB	P24539	ENSG00000116459	101	59	THR	6.09	False
NEANDERTAL	ATP6	176	CV	8H9S	ATP5PB	P24539	ENSG00000116459	96	54	SER	6.11	False
NEANDERTAL	ATP6	176	CV	8H9S	ATP5PB	P24539	ENSG00000116459	100	58	PHE	6.16	False
NEANDERTAL	ATP6	176	CV	8H9S	ATP5PB	P24539	ENSG00000116459	98	56	GLU	6.23	False
NEANDERTAL	ATP6	176	CV	8H9S	ATP5PB	P24539	ENSG00000116459	99	57	THR	7.99	False
NEANDERTAL	ATP6	176	CV	8H9S	ATP5MF	P56134	ENSG00000241468	88	87	GLU	5.95	False
MODERN	ND1	248	CI	5XTD	NDUFA1	O15239	ENSG00000125356	28	28	ARG	5.07	False
MODERN	ND1	248	CI	5XTD	NDUFA1	O15239	ENSG00000125356	35	35	GLU	6.11	False
MODERN	ND1	248	CI	5XTD	NDUFA8	P51970	ENSG00000119421	99	99	HIS	5.58	False
MODERN	ND1	248	CI	5XTD	NDUFA8	P51970	ENSG00000119421	91	91	TYR	6.43	False
MODERN	ND1	248	CI	5XTD	NDUFA8	P51970	ENSG00000119421	92	92	THR	7.62	False
MODERN	ND3	114	CI	5XTD	NDUFS2	O75306	ENSG00000158864	443	443	MET	7.09	False
MODERN	ND5	24	CI	5XTD	NDUFB5	O43674	ENSG00000136521	72	72	ARG	3.31	True
MODERN	ND5	24	CI	5XTD	NDUFB5	O43674	ENSG00000136521	68	68	LEU	7.06	False
MODERN	ND5	24	CI	5XTD	NDUFB5	O43674	ENSG00000136521	73	73	PHE	7.84	False
MODERN	ND5	24	CI	5XTD	NDUFB5	O43674	ENSG00000136521	69	69	LYS	7.92	False
MODERN	ND5	518	CI	5XTD	NDUFB8	O95169	ENSG00000166136	132	132	GLN	3.8	True
MODERN	ND5	518	CI	5XTD	NDUFB8	O95169	ENSG00000166136	128	128	VAL	5.84	False
MODERN	ND5	518	CI	5XTD	NDUFB8	O95169	ENSG00000166136	124	124	VAL	6.46	False
MODERN	COX2	22	CIV	5Z62	COX6C	P09669	ENSG00000164919	46	46	LYS	4.63	False
MODERN	COX2	22	CIV	5Z62	COX6C	P09669	ENSG00000164919	49	49	TYR	5.55	False
MODERN	COX2	22	CIV	5Z62	COX6C	P09669	ENSG00000164919	45	45	ARG	5.83	False
MODERN	COX2	22	CIV	5Z62	COX6C	P09669	ENSG00000164919	42	42	ALA	6.46	False
MODERN	COX2	22	CIV	5Z62	COX6C	P09669	ENSG00000164919	37	37	TYR	7.82	False
MODERN	COX2	95	CIV	5Z62	COX6B1	P14854	ENSG00000126267	14	14	THR	3.63	True
MODERN	COX2	95	CIV	5Z62	COX6B1	P14854	ENSG00000126267	13	13	LYS	5.46	False
MODERN	COX2	95	CIV	5Z62	COX6B1	P14854	ENSG00000126267	15	15	ALA	6.48	False
MODERN	COX2	95	CIV	5Z62	COX6B1	P14854	ENSG00000126267	63	63	SER	7.33	False
MODERN	COX2	146	CIV	5Z62	COX6C	P09669	ENSG00000164919	58	58	VAL	4.95	False
MODERN	COX2	146	CIV	5Z62	COX6C	P09669	ENSG00000164919	62	62	PHE	6.24	False
MODERN	COX2	146	CIV	5Z62	COX6C	P09669	ENSG00000164919	56	56	TYR	7.18	False
MODERN	COX2	146	CIV	5Z62	COX6C	P09669	ENSG00000164919	71	71	PHE	7.6	False
MODERN	COX2	146	CIV	5Z62	COX6C	P09669	ENSG00000164919	65	65	MET	7.96	False
MODERN	COX3	40	CIV	5Z62	COX6A1	P12074	ENSG00000111775	85	85	PRO	5.37	False
MODERN	COX3	40	CIV	5Z62	COX6A1	P12074	ENSG00000111775	86	86	TRP	6.04	False
MODERN	ATP6	112	CV	8H9S	ATP5MJ	P56378	ENSG00000156411	24	24	ILE	4.87	False
MODERN	ATP6	112	CV	8H9S	ATP5MJ	P56378	ENSG00000156411	23	23	GLU	5.12	False
MODERN	ATP6	112	CV	8H9S	ATP5MJ	P56378	ENSG00000156411	27	27	GLY	7.44	False
MODERN	CYTB	7	CIII	9HZL	UQCRC1	P31930	ENSG00000010256	335	335	ASN	6.49	False
MODERN	CYTB	7	CIII	9HZL	UQCRC1	P31930	ENSG00000010256	367	367	ASP	7.52	False
MODERN	CYTB	233	CIII	9HZL	CYC1	P08574	ENSG00000179091	303	303	VAL	2.36	True
MODERN	CYTB	233	CIII	9HZL	CYC1	P08574	ENSG00000179091	300	300	VAL	2.6	True
MODERN	CYTB	233	CIII	9HZL	CYC1	P08574	ENSG00000179091	296	296	MET	2.61	True
MODERN	CYTB	233	CIII	9HZL	CYC1	P08574	ENSG00000179091	299	299	LEU	2.95	True
MODERN	CYTB	233	CIII	9HZL	CYC1	P08574	ENSG00000179091	304	304	TYR	5.44	False
MODERN	CYTB	233	CIII	9HZL	CYC1	P08574	ENSG00000179091	301	301	PRO	5.88	False
MODERN	CYTB	233	CIII	9HZL	CYC1	P08574	ENSG00000179091	295	295	MET	6.17	False
MODERN	CYTB	233	CIII	9HZL	CYC1	P08574	ENSG00000179091	302	302	LEU	6.35	False
MODERN	CYTB	233	CIII	9HZL	CYC1	P08574	ENSG00000179091	298	298	LEU	6.53	False
MODERN	CYTB	233	CIII	9HZL	CYC1	P08574	ENSG00000179091	297	297	ALA	7.12	False
MODERN	CYTB	233	CIII	9HZL	CYC1	P08574	ENSG00000179091	292	292	MET	7.57	False
MODERN	CYTB	233	CIII	9HZL	CYC1	P08574	ENSG00000179091	306	306	ILE	7.6	False
MODERN	CYTB	233	CIII	9HZL	UQCRFS1	P47985	ENSG00000169021	125	125	VAL	5.62	False
MODERN	CYTB	233	CIII	9HZL	UQCRFS1	P47985	ENSG00000169021	121	121	THR	5.94	False
MODERN	CYTB	233	CIII	9HZL	UQCRFS1	P47985	ENSG00000169021	128	128	ALA	7.22	False
MODERN	CYTB	233	CIII	9HZL	UQCRFS1	P47985	ENSG00000169021	124	124	GLY	7.68	False
SHARED_MN	ND1	39	CI	5XTD	NDUFA12	Q9UI09	ENSG00000184752	31	31	ASN	3.37	True
SHARED_MN	ND1	39	CI	5XTD	NDUFA12	Q9UI09	ENSG00000184752	28	28	PHE	6.62	False
SHARED_MN	ND1	39	CI	5XTD	NDUFA12	Q9UI09	ENSG00000184752	75	75	TRP	6.74	False
SHARED_MN	ND1	39	CI	5XTD	NDUFA12	Q9UI09	ENSG00000184752	29	29	ARG	7.17	False
SHARED_MN	ND1	39	CI	5XTD	NDUFA12	Q9UI09	ENSG00000184752	27	27	PHE	7.58	False
SHARED_MN	ND1	39	CI	5XTD	NDUFS7	O75251	ENSG00000115286	105	105	ARG	3.18	True
SHARED_MN	ND1	39	CI	5XTD	NDUFS7	O75251	ENSG00000115286	106	106	PHE	3.36	True
SHARED_MN	ND1	39	CI	5XTD	NDUFS7	O75251	ENSG00000115286	107	107	GLY	5.68	False
SHARED_MN	ND1	39	CI	5XTD	NDUFS7	O75251	ENSG00000115286	104	104	ASP	6.32	False
SHARED_MN	ND1	39	CI	5XTD	NDUFS7	O75251	ENSG00000115286	103	103	MET	6.49	False
SHARED_MN	ND1	39	CI	5XTD	NDUFS7	O75251	ENSG00000115286	198	198	GLN	6.51	False
SHARED_MN	ND1	39	CI	5XTD	NDUFS7	O75251	ENSG00000115286	77	77	SER	6.85	False
SHARED_MN	ND1	39	CI	5XTD	NDUFS7	O75251	ENSG00000115286	102	102	ASP	6.99	False
SHARED_MN	ND1	39	CI	5XTD	NDUFS7	O75251	ENSG00000115286	73	73	TRP	7.69	False
SHARED_MN	ND1	39	CI	5XTD	NDUFS7	O75251	ENSG00000115286	195	195	LEU	7.99	False
SHARED_MN	ND1	39	CI	5XTD	NDUFS8	O00217	ENSG00000110717	84	84	TYR	6.15	False
SHARED_MN	ND1	39	CI	5XTD	NDUFS8	O00217	ENSG00000110717	83	83	ASN	6.48	False
SHARED_MN	ND1	39	CI	5XTD	NDUFS8	O00217	ENSG00000110717	86	86	PHE	7.57	False
SHARED_MN	ND1	39	CI	5XTD	NDUFS8	O00217	ENSG00000110717	85	85	PRO	7.7	False
SHARED_MN	ND1	64	CI	5XTD	NDUFS7	O75251	ENSG00000115286	115	115	ARG	7.53	False
SHARED_MN	ND1	64	CI	5XTD	NDUFA9	Q16795	ENSG00000139180	362	362	LEU	3.62	True
SHARED_MN	ND1	64	CI	5XTD	NDUFA9	Q16795	ENSG00000139180	359	359	TYR	4.22	False
SHARED_MN	ND1	64	CI	5XTD	NDUFA9	Q16795	ENSG00000139180	355	355	ARG	4.94	False
SHARED_MN	ND1	64	CI	5XTD	NDUFA9	Q16795	ENSG00000139180	357	357	ARG	5.68	False
SHARED_MN	ND1	64	CI	5XTD	NDUFA9	Q16795	ENSG00000139180	358	358	THR	5.74	False
SHARED_MN	ND1	64	CI	5XTD	NDUFA9	Q16795	ENSG00000139180	354	354	ARG	6.26	False
SHARED_MN	ND1	64	CI	5XTD	NDUFA9	Q16795	ENSG00000139180	356	356	HIS	6.99	False
SHARED_MN	ND1	64	CI	5XTD	NDUFA9	Q16795	ENSG00000139180	360	360	ARG	7.02	False
SHARED_MN	ND1	64	CI	5XTD	NDUFA9	Q16795	ENSG00000139180	286	286	ARG	7.9	False
SHARED_MN	ND4	86	CI	5XTD	NDUFB11	Q9NX14	ENSG00000147123	60	60	GLU	4.72	False
SHARED_MN	ND4	86	CI	5XTD	NDUFB11	Q9NX14	ENSG00000147123	78	78	LYS	6.75	False
SHARED_MN	ND4	86	CI	5XTD	NDUFB11	Q9NX14	ENSG00000147123	63	63	ASP	7.55	False
SHARED_MN	ND4	86	CI	5XTD	NDUFS2	O75306	ENSG00000158864	35	35	ARG	6.37	False
SHARED_MN	ND4	86	CI	5XTD	NDUFS2	O75306	ENSG00000158864	34	34	VAL	6.9	False
SHARED_MN	ND4	86	CI	5XTD	NDUFA10	O95299	ENSG00000130414	326	326	ARG	7.83	False
SHARED_MN	ND5	4	CI	5XTD	NDUFB6	O95139	ENSG00000165264	99	99	GLU	5.92	False
SHARED_MN	ND5	4	CI	5XTD	NDUFB6	O95139	ENSG00000165264	83	83	HIS	7.14	False
SHARED_MN	ND5	4	CI	5XTD	NDUFB6	O95139	ENSG00000165264	86	86	MET	7.81	False
SHARED_MN	ND5	4	CI	5XTD	NDUFB10	O96000	ENSG00000140990	31	31	PHE	5.86	False
SHARED_MN	ND5	4	CI	5XTD	NDUFB10	O96000	ENSG00000140990	28	28	MET	6.09	False
SHARED_MN	ND5	531	CI	5XTD	NDUFB8	O95169	ENSG00000166136	129	129	MET	3.16	True
SHARED_MN	ND5	531	CI	5XTD	NDUFB8	O95169	ENSG00000166136	126	126	TRP	4.63	False
SHARED_MN	ND5	531	CI	5XTD	NDUFB8	O95169	ENSG00000166136	122	122	THR	6.05	False
SHARED_MN	ND5	531	CI	5XTD	NDUFB8	O95169	ENSG00000166136	133	133	LEU	6.49	False
SHARED_MN	ND5	531	CI	5XTD	NDUFB8	O95169	ENSG00000166136	118	118	ASP	6.76	False
SHARED_MN	ND5	531	CI	5XTD	NDUFB8	O95169	ENSG00000166136	124	124	VAL	7.51	False
SHARED_MN	ND5	531	CI	5XTD	NDUFB8	O95169	ENSG00000166136	130	130	CYS	7.95	False
SHARED_MN	ND5	531	CI	5XTD	NDUFB4	O95168	ENSG00000065518	11	11	LEU	6.56	False
SHARED_MN	ND5	531	CI	5XTD	NDUFB4	O95168	ENSG00000065518	12	12	ARG	7.4	False
SHARED_MN	COX1	415	CIV	5Z62	COX4I1	P13073	ENSG00000131143	107	107	ALA	3.27	True
SHARED_MN	COX1	415	CIV	5Z62	COX4I1	P13073	ENSG00000131143	103	103	VAL	4.12	False
SHARED_MN	COX1	415	CIV	5Z62	COX4I1	P13073	ENSG00000131143	111	111	ILE	5.6	False
SHARED_MN	COX1	415	CIV	5Z62	COX4I1	P13073	ENSG00000131143	104	104	VAL	5.72	False
SHARED_MN	COX1	415	CIV	5Z62	COX4I1	P13073	ENSG00000131143	106	106	GLY	5.98	False
SHARED_MN	COX1	415	CIV	5Z62	COX4I1	P13073	ENSG00000131143	108	108	MET	6.42	False
SHARED_MN	COX1	415	CIV	5Z62	COX4I1	P13073	ENSG00000131143	105	105	GLY	7.48	False
SHARED_MN	COX1	415	CIV	5Z62	COX4I1	P13073	ENSG00000131143	102	102	THR	7.75	False
SHARED_MN	COX1	415	CIV	5Z62	COX4I1	P13073	ENSG00000131143	110	110	PHE	7.89	False
SHARED_MN	COX1	415	CIV	5Z62	COX4I1	P13073	ENSG00000131143	100	100	TRP	7.93	False
SHARED_MN	ATP6	51	CV	8H9S	ATP5PD	O75947	ENSG00000167863	161	160	LEU	3.48	True
SHARED_MN	ATP6	51	CV	8H9S	ATP5PD	O75947	ENSG00000167863	158	157	ILE	6.33	False
SHARED_MN	ATP6	51	CV	8H9S	ATP5PD	O75947	ENSG00000167863	160	159	ASN	6.33	False
SHARED_MN	ATP6	51	CV	8H9S	ATP5PD	O75947	ENSG00000167863	153	152	TRP	6.39	False
SHARED_MN	ATP6	51	CV	8H9S	ATP5PD	O75947	ENSG00000167863	156	155	GLN	7.2	False
SHARED_MN	ATP6	51	CV	8H9S	ATP5PB	P24539	ENSG00000116459	127	85	LEU	6.72	False
SHARED_MN	ATP6	51	CV	8H9S	ATP5PB	P24539	ENSG00000116459	123	81	PHE	7.98	False
SHARED_MN	CYTB	4	CIII	9HZL	UQCRC1	P31930	ENSG00000010256	370	370	PHE	4.8	False
SHARED_MN	CYTB	4	CIII	9HZL	UQCRC1	P31930	ENSG00000010256	479	479	ARG	7.84	False
