## Supplementary Information section 2 code base for "Hypothesis: A modern human range expansion ∼300,000 years ago had a critical role in Neandertal origins": partner_gene_span_grch37.tsv

gene	chrom	start	end	strand	ENSG	canonical_ENST	ENSP
ATP5MC1	17	46970127	46973233	+	ENSG00000159199	ENST00000393366	ENSP00000377033
ATP5MF	7	99046098	99063954	-	ENSG00000241468	ENST00000292475	ENSP00000292475
ATP5MJ	14	104378625	104394606	-	ENSG00000156411	ENST00000414262	ENSP00000401770
ATP5PB	1	111991486	112005395	+	ENSG00000116459	ENST00000369722	ENSP00000358737
ATP5PD	17	73034958	73043080	-	ENSG00000167863	ENST00000301587	ENSP00000301587
COX4I1	16	85832239	85840650	+	ENSG00000131143	ENST00000562336	ENSP00000457513
COX6A1	12	120875893	120878545	+	ENSG00000111775	ENST00000229379	ENSP00000229379
COX6B1	19	36139125	36149763	+	ENSG00000126267	ENST00000246554	ENSP00000246554
COX6C	8	100885428	100906290	-	ENSG00000164919	ENST00000520468	ENSP00000428895
COX7B	X	77154935	77162870	+	ENSG00000131174	ENST00000481445	ENSP00000417656
CYC1	8	145149930	145152428	+	ENSG00000179091	ENST00000318911	ENSP00000317159
NDUFA1	X	119005450	119010625	+	ENSG00000125356	ENST00000371437	ENSP00000360492
NDUFA10	2	240831867	240964819	-	ENSG00000130414	ENST00000252711	ENSP00000252711
NDUFA11	19	5891287	5904017	-	ENSG00000174886	ENST00000418389	ENSP00000389160
NDUFA12	12	95290831	95397546	-	ENSG00000184752	ENST00000327772	ENSP00000330737
NDUFA13	19	19626545	19644285	+	ENSG00000186010	ENST00000507754	ENSP00000423673
NDUFA8	9	124894745	124922098	-	ENSG00000119421	ENST00000373768	ENSP00000362873
NDUFA9	12	4758261	4798454	+	ENSG00000139180	ENST00000266544	ENSP00000266544
NDUFB10	16	2009509	2011976	+	ENSG00000140990	ENST00000268668	ENSP00000268668
NDUFB11	X	47001615	47004903	-	ENSG00000147123	ENST00000276062	ENSP00000276062
NDUFB4	3	120315156	120321347	+	ENSG00000065518	ENST00000184266	ENSP00000184266
NDUFB5	3	179322478	179345435	+	ENSG00000136521	ENST00000259037	ENSP00000259037
NDUFB6	9	32552997	32573160	-	ENSG00000165264	ENST00000379847	ENSP00000369176
NDUFB8	10	102267203	102289757	-	ENSG00000166136	ENST00000299166	ENSP00000299166
NDUFC2	16	56225302	56391356	+	ENSG00000087258	ENST00000262494	ENSP00000262494
NDUFS2	1	161166894	161184185	+	ENSG00000158864	ENST00000367993	ENSP00000356972
NDUFS7	19	1383526	1395583	+	ENSG00000115286	ENST00000233627	ENSP00000233627
NDUFS8	11	67798084	67804111	+	ENSG00000110717	ENST00000313468	ENSP00000315774
UQCRH	1	46769303	46782448	+	ENSG00000173660	ENST00000311672	ENSP00000309565
UQCRC1	3	48636435	48648409	-	ENSG00000010256	ENST00000203407	ENSP00000203407
UQCRFS1	19	29698173	29704448	-	ENSG00000169021	ENST00000304863	ENSP00000306397
