## Supplementary Information section 2 code base for "Hypothesis: A modern human range expansion ∼300,000 years ago had a critical role in Neandertal origins": partner_genes_all.tsv

gene	uniprot	ensembl
ATP5MC1	P05496	ENSG00000159199
ATP5MF	P56134	ENSG00000241468
ATP5MJ	P56378	ENSG00000156411
ATP5PB	P24539	ENSG00000116459
ATP5PD	O75947	ENSG00000167863
COX4I1	P13073	ENSG00000131143
COX6A1	P12074	ENSG00000111775
COX6B1	P14854	ENSG00000126267
COX6C	P09669	ENSG00000164919
COX7B	P24311	ENSG00000131174
CYC1	P08574	ENSG00000179091
NDUFA1	O15239	ENSG00000125356
NDUFA10	O95299	ENSG00000130414
NDUFA11	Q86Y39	ENSG00000174886
NDUFA12	Q9UI09	ENSG00000184752
NDUFA13	Q9P0J0	ENSG00000186010
NDUFA8	P51970	ENSG00000119421
NDUFA9	Q16795	ENSG00000139180
NDUFB10	O96000	ENSG00000140990
NDUFB11	Q9NX14	ENSG00000147123
NDUFB4	O95168	ENSG00000065518
NDUFB5	O43674	ENSG00000136521
NDUFB6	O95139	ENSG00000165264
NDUFB8	O95169	ENSG00000166136
NDUFC2	O95298	ENSG00000087258
NDUFS2	O75306	ENSG00000158864
NDUFS7	O75251	ENSG00000115286
NDUFS8	O00217	ENSG00000110717
UQCRC1	P31930	ENSG00000010256
UQCRFS1	P47985	ENSG00000169021
UQCRH	Q9UDW1	ENSG00000173660
