## Supplementary Information section 3 code base for "Hypothesis: A modern human range expansion ∼300,000 years ago had a critical role in Neandertal origins": bandprod_calibration.csv

scenario	sweep	value	e_star	slope	n_probes	probes
fexp	s	0.0	0.182	-0.03848	4	0.08:8.34%;0.13:6.05%;0.19:4.77%;0.26:3.80%
fexp	s	0.002	0.196	-0.03834	4	0.08:8.57%;0.13:6.45%;0.19:4.89%;0.26:4.14%
fexp	s	0.005	0.182	-0.0374	4	0.08:8.32%;0.13:5.98%;0.19:4.59%;0.26:3.98%
fexp	s	0.01	0.191	-0.03765	4	0.08:8.30%;0.13:6.62%;0.19:4.59%;0.26:4.10%
fexp	s	0.02	0.182	-0.03727	4	0.08:8.20%;0.13:6.19%;0.19:4.42%;0.26:3.99%
fexp	s	0.04	0.185	-0.03812	4	0.08:8.52%;0.13:5.90%;0.19:4.60%;0.26:4.08%
fexp	s	0.08	0.182	-0.03775	4	0.08:8.32%;0.13:5.87%;0.19:4.90%;0.26:3.77%
fexp	s	0.16	0.179	-0.04331	4	0.08:8.92%;0.13:5.81%;0.19:4.41%;0.26:3.87%
fexp	s	0.32	0.204	-0.04934	4	0.08:9.86%;0.13:6.89%;0.19:5.20%;0.26:4.05%
fexp	s	0.64	0.226	-0.06374	4	0.08:11.73%;0.13:8.36%;0.19:6.02%;0.26:4.23%
fexp	theta	0.2	0.26	-0.06254	7	0.08:13.13%;0.13:9.24%;0.19:6.10%;0.26:4.48%;0.34:3.28%;0.44:1.98%;0.56:0.75%
fexp	theta	0.05	0.279	-0.07246	7	0.08:15.45%;0.13:9.69%;0.19:6.58%;0.26:5.08%;0.34:3.65%;0.44:1.98%;0.56:0.63%
fexp	theta	0.0	0.292	-0.07918	7	0.08:16.22%;0.13:10.27%;0.19:7.56%;0.26:6.43%;0.34:4.83%;0.44:1.05%;0.56:0.07%
nexp	s	0.0	0.145	-0.02656	4	0.1:6.51%;0.16:4.15%;0.26:3.02%;0.4:2.80%
nexp	s	0.002	0.14	-0.02014	4	0.1:6.17%;0.16:4.07%;0.26:3.56%;0.4:3.24%
nexp	s	0.005	0.173	-0.02353	4	0.1:6.62%;0.16:5.00%;0.26:3.31%;0.4:3.58%
nexp	s	0.01	0.157	-0.0265	4	0.1:6.15%;0.16:5.05%;0.26:3.60%;0.4:2.53%
nexp	s	0.02	0.138	-0.01927	4	0.1:6.22%;0.16:4.03%;0.26:3.31%;0.4:3.51%
nexp	s	0.04	0.18	-0.02865	4	0.1:6.84%;0.16:5.09%;0.26:3.94%;0.4:2.79%
nexp	s	0.08	0.153	-0.02551	4	0.1:6.12%;0.16:5.02%;0.26:3.19%;0.4:2.80%
nexp	s	0.16	0.178	-0.02304	4	0.1:6.44%;0.16:5.05%;0.26:4.16%;0.4:3.17%
nexp	s	0.32	0.197	-0.03138	4	0.1:7.50%;0.16:5.05%;0.26:4.22%;0.4:2.92%
nexp	s	0.64	0.311	-0.02126	4	0.1:7.95%;0.16:5.63%;0.26:5.30%;0.4:4.78%
nexp	theta	0.2	0.2	-0.04801	4	0.1:9.01%;0.16:5.30%;0.26:3.25%;0.4:2.29%
nexp	theta	0.1	0.209	-0.05248	4	0.1:9.27%;0.16:5.78%;0.26:3.83%;0.4:1.80%
nexp	theta	0.05	0.213	-0.05753	4	0.1:9.81%;0.16:6.19%;0.26:3.43%;0.4:1.85%
nexp	theta	0.03	0.216	-0.05594	4	0.1:9.68%;0.16:6.25%;0.26:3.64%;0.4:1.91%
nexp	theta	0.02	0.221	-0.05838	4	0.1:10.13%;0.16:6.34%;0.26:3.61%;0.4:2.03%
nexp	theta	0.01	0.214	-0.05762	4	0.1:10.00%;0.16:5.99%;0.26:3.32%;0.4:2.00%
nexp	theta	0.005	0.219	-0.05894	4	0.1:10.12%;0.16:6.31%;0.26:3.61%;0.4:1.92%
nexp	theta	0.002	0.216	-0.05947	4	0.1:10.11%;0.16:6.24%;0.26:3.42%;0.4:1.87%
nexp	theta	0.0	0.226	-0.06352	4	0.1:10.61%;0.16:6.96%;0.26:3.26%;0.4:2.05%
