## Supplementary Information section 3 code base for "Hypothesis: A modern human range expansion ∼300,000 years ago had a critical role in Neandertal origins": ne_screen.csv

grid	K	m	census	reps	ne_auto_diploid	ne_mt	ne_Y	ratio	keep
6	7	0.08	252	34	71.0	63.2	126.1	0.049	0
6	7	0.12	252	96	152.7	106.0	125.1	0.106	0
6	7	0.15	252	96	149.2	112.4	96.7	0.103	0
6	8	0.05	288	91	160.5	198.8	162.6	0.111	0
6	8	0.08	288	96	194.0	181.6	202.6	0.134	0
6	8	0.12	288	96	192.0	161.5	185.4	0.133	0
6	8	0.15	288	96	208.2	145.7	162.2	0.144	0
6	9	0.05	324	96	268.1	258.9	268.7	0.185	0
6	9	0.08	324	96	265.6	240.1	239.0	0.184	0
6	9	0.12	324	96	264.1	134.9	176.9	0.183	0
6	9	0.15	324	96	248.1	167.8	179.9	0.171	0
6	10	0.05	360	96	327.1	378.0	274.5	0.226	0
6	10	0.08	360	96	301.4	256.5	257.9	0.208	0
6	10	0.12	360	96	309.3	276.0	229.3	0.214	0
6	10	0.15	360	96	279.1	218.6	226.9	0.193	0
6	11	0.05	396	96	369.1	313.6	345.1	0.255	0
6	11	0.08	396	96	335.7	280.6	283.7	0.232	0
6	11	0.12	396	96	353.4	242.6	301.6	0.244	0
6	11	0.15	396	96	333.5	197.7	273.8	0.23	0
6	12	0.05	432	96	420.4	420.0	334.2	0.291	0
6	12	0.08	432	96	392.9	280.8	288.9	0.272	0
6	12	0.12	432	96	395.5	248.8	213.9	0.273	0
6	12	0.15	432	96	370.0	240.0	215.6	0.256	0
6	13	0.05	468	96	473.9	355.7	451.6	0.328	0
6	13	0.08	468	96	403.2	347.9	279.6	0.279	0
6	13	0.12	468	96	430.8	252.9	283.6	0.298	0
6	13	0.15	468	96	406.0	261.6	238.3	0.281	0
6	15	0.05	540	96	513.3	491.6	333.4	0.355	0
6	15	0.08	540	96	499.5	315.5	373.3	0.345	0
6	15	0.12	540	96	480.7	301.6	366.1	0.332	0
6	15	0.15	540	96	479.2	245.9	257.4	0.331	0
6	17	0.05	612	96	622.6	432.7	517.8	0.43	0
6	17	0.08	612	96	547.8	414.9	372.5	0.379	0
6	17	0.12	612	96	535.5	248.3	451.9	0.37	0
6	17	0.15	612	96	609.8	356.3	454.1	0.421	0
6	20	0.05	720	96	822.6	511.9	634.0	0.568	0
6	20	0.08	720	96	671.4	502.5	411.1	0.464	0
6	20	0.12	720	96	663.6	385.3	533.1	0.459	0
6	20	0.15	720	96	659.3	353.9	467.0	0.456	0
6	23	0.05	828	96	884.7	582.6	532.7	0.611	0
6	23	0.08	828	96	811.8	684.4	458.2	0.561	0
6	23	0.12	828	96	809.1	408.9	453.9	0.559	0
6	23	0.15	828	96	800.7	445.2	510.8	0.553	0
6	26	0.05	936	96	974.9	622.5	632.2	0.674	0
6	26	0.08	936	96	985.2	499.0	509.3	0.681	0
6	26	0.12	936	96	865.4	492.9	548.0	0.598	0
6	26	0.15	936	96	927.4	556.5	512.5	0.641	0
6	30	0.05	1080	96	1112.8	571.5	840.5	0.769	0
6	30	0.08	1080	96	1005.4	672.4	505.6	0.695	0
6	30	0.12	1080	96	1094.8	618.1	620.8	0.757	0
6	30	0.15	1080	96	1104.4	660.2	641.8	0.763	0
6	35	0.05	1260	96	1240.5	680.4	949.9	0.857	0
6	35	0.08	1260	96	1254.3	637.2	681.8	0.867	0
6	35	0.12	1260	96	1197.5	626.5	628.2	0.828	0
6	35	0.15	1260	96	1305.6	619.7	592.1	0.902	1
6	40	0.05	1440	96	1422.4	713.2	810.2	0.983	1
6	40	0.08	1440	96	1367.8	791.7	704.9	0.945	1
6	40	0.12	1440	96	1337.8	741.7	644.5	0.925	1
6	40	0.15	1440	96	1310.3	696.3	746.6	0.906	1
6	41	0.05	1476	96	1464.0	639.7	791.6	1.012	1
6	41	0.08	1476	96	1402.6	894.9	899.4	0.969	1
6	41	0.12	1476	96	1456.1	693.5	800.7	1.006	1
6	41	0.15	1476	96	1392.5	815.2	731.1	0.962	1
6	42	0.05	1512	96	1570.2	619.5	1019.3	1.085	1
6	42	0.08	1512	96	1359.3	846.3	795.4	0.939	1
6	42	0.12	1512	96	1506.8	824.6	861.0	1.041	1
6	42	0.15	1512	96	1562.2	739.3	689.8	1.08	1
6	43	0.05	1548	96	1593.9	761.4	1031.1	1.102	0
6	43	0.08	1548	96	1553.3	889.0	908.4	1.073	1
6	43	0.12	1548	96	1613.2	696.0	800.1	1.115	0
6	43	0.15	1548	96	1580.4	715.0	746.9	1.092	1
6	44	0.05	1584	96	1520.6	632.6	936.4	1.051	1
6	44	0.08	1584	96	1601.2	792.7	944.1	1.107	0
6	44	0.12	1584	96	1605.7	1004.6	937.1	1.11	0
6	44	0.15	1584	96	1691.9	758.9	790.3	1.169	0
6	46	0.05	1656	96	1611.5	502.3	1093.7	1.114	0
6	46	0.08	1656	96	1600.8	871.2	931.3	1.106	0
6	46	0.12	1656	96	1640.2	702.9	740.6	1.134	0
6	46	0.15	1656	96	1699.7	771.5	821.1	1.175	0
8	6	0.15	384	19	104.9	168.2	154.3	0.072	0
8	7	0.08	448	92	170.4	173.2	181.6	0.118	0
8	7	0.12	448	96	289.7	248.6	173.9	0.2	0
8	7	0.15	448	96	277.3	211.7	237.6	0.192	0
8	8	0.05	512	96	294.8	291.8	341.8	0.204	0
8	8	0.08	512	96	397.1	353.5	293.9	0.274	0
8	8	0.12	512	96	382.8	288.1	323.7	0.265	0
8	8	0.15	512	96	384.7	309.1	378.3	0.266	0
8	9	0.05	576	96	515.5	429.5	454.7	0.356	0
8	9	0.08	576	96	481.1	486.3	430.5	0.332	0
8	9	0.12	576	96	455.6	377.1	294.7	0.315	0
8	9	0.15	576	96	469.5	356.2	301.5	0.324	0
8	10	0.05	640	96	627.8	522.4	508.0	0.434	0
8	10	0.08	640	96	596.8	449.9	500.2	0.412	0
8	10	0.12	640	96	543.1	347.0	347.5	0.375	0
8	10	0.15	640	96	535.1	337.8	317.8	0.37	0
8	11	0.05	704	96	684.0	491.8	594.4	0.473	0
8	11	0.08	704	96	642.2	423.2	578.2	0.444	0
8	11	0.12	704	96	610.9	442.5	428.0	0.422	0
8	11	0.15	704	96	631.8	376.6	438.7	0.437	0
8	12	0.05	768	96	746.0	594.6	640.6	0.516	0
8	12	0.08	768	96	729.5	474.8	580.8	0.504	0
8	12	0.12	768	96	670.1	474.0	441.2	0.463	0
8	12	0.15	768	96	624.3	405.2	408.8	0.431	0
8	13	0.05	832	96	836.6	798.0	645.7	0.578	0
8	13	0.08	832	96	829.5	514.4	592.9	0.573	0
8	13	0.12	832	96	728.7	547.7	538.1	0.504	0
8	13	0.15	832	96	701.9	528.5	397.8	0.485	0
8	15	0.05	960	96	1024.6	907.5	610.3	0.708	0
8	15	0.08	960	96	970.9	750.8	602.1	0.671	0
8	15	0.12	960	96	860.9	544.2	564.3	0.595	0
8	15	0.15	960	96	816.8	469.3	529.6	0.564	0
8	17	0.05	1088	96	1161.7	804.5	897.7	0.803	0
8	17	0.08	1088	96	1125.2	580.5	695.0	0.778	0
8	17	0.12	1088	96	957.7	636.9	692.7	0.662	0
8	17	0.15	1088	96	973.2	579.2	565.0	0.673	0
8	20	0.05	1280	96	1292.7	1063.0	903.3	0.893	0
8	20	0.08	1280	96	1367.7	802.1	764.2	0.945	1
8	20	0.12	1280	96	1223.0	692.2	695.9	0.845	0
8	20	0.15	1280	96	1300.7	630.4	706.0	0.899	0
8	22	0.05	1408	96	1457.1	933.5	1046.6	1.007	1
8	22	0.08	1408	96	1412.1	815.6	970.2	0.976	1
8	22	0.12	1408	96	1490.1	755.4	907.8	1.03	1
8	22	0.15	1408	96	1328.2	676.0	734.5	0.918	1
8	23	0.05	1472	96	1475.9	1146.2	1293.3	1.02	1
8	23	0.08	1472	96	1462.7	736.1	900.0	1.011	1
8	23	0.12	1472	96	1411.4	819.3	848.8	0.975	1
8	23	0.15	1472	96	1552.8	720.6	824.7	1.073	1
8	24	0.05	1536	96	1612.8	1007.2	1180.1	1.115	0
8	24	0.08	1536	96	1507.2	1033.0	1033.6	1.042	1
8	24	0.12	1536	96	1627.2	676.4	983.9	1.125	0
8	24	0.15	1536	96	1541.6	878.4	843.3	1.065	1
8	25	0.05	1600	96	1580.0	1042.3	995.1	1.092	1
8	25	0.08	1600	96	1594.6	1011.8	1181.1	1.102	0
8	25	0.12	1600	96	1674.1	780.5	929.1	1.157	0
8	25	0.15	1600	96	1404.2	722.5	686.2	0.97	1
8	26	0.05	1664	96	1856.7	1103.6	1218.8	1.283	0
8	26	0.08	1664	96	1537.2	1037.8	1142.3	1.062	1
8	26	0.12	1664	96	1643.1	753.4	863.3	1.136	0
8	26	0.15	1664	96	1686.6	971.4	821.9	1.166	0
8	30	0.05	1920	96	1863.1	1262.8	1313.8	1.288	0
8	30	0.08	1920	96	1901.4	1018.4	1002.6	1.314	0
8	30	0.12	1920	96	1840.0	1003.6	1064.8	1.272	0
8	30	0.15	1920	96	1811.1	1027.7	1129.6	1.252	0
8	35	0.05	2240	96	2340.8	973.7	1416.5	1.618	0
8	35	0.08	2240	96	2293.1	1271.2	1276.3	1.585	0
8	35	0.12	2240	96	2164.7	1388.7	1285.3	1.496	0
8	35	0.15	2240	96	2416.7	1210.7	1201.8	1.67	0
8	40	0.05	2560	96	2630.0	1120.0	1451.3	1.818	0
8	40	0.08	2560	96	2560.9	1430.6	1282.3	1.77	0
8	40	0.12	2560	96	2495.9	1324.5	1548.4	1.725	0
8	40	0.15	2560	96	2813.9	1212.9	1411.8	1.945	0
8	42	0.05	2688	96	2663.8	1027.8	2311.9	1.841	0
8	42	0.08	2688	96	2525.8	1459.0	1359.3	1.746	0
8	42	0.12	2688	96	2729.5	1339.6	1198.5	1.886	0
8	42	0.15	2688	96	2649.6	1745.8	1214.3	1.831	0
8	46	0.05	2944	96	3065.4	684.4	1639.0	2.118	0
8	46	0.08	2944	96	2730.5	2032.5	1454.0	1.887	0
8	46	0.12	2944	96	2954.6	1744.9	1710.9	2.042	0
8	46	0.15	2944	96	3148.5	1647.8	1688.7	2.176	0
10	6	0.15	600	62	131.7	165.7	125.1	0.091	0
10	7	0.08	700	96	325.5	339.2	277.2	0.225	0
10	7	0.12	700	96	417.1	360.8	502.7	0.288	0
10	7	0.15	700	96	453.8	429.4	364.0	0.314	0
10	8	0.05	800	96	527.8	556.5	539.2	0.365	0
10	8	0.08	800	96	649.1	496.3	590.1	0.449	0
10	8	0.12	800	96	643.3	476.7	593.6	0.445	0
10	8	0.15	800	96	631.7	470.0	422.7	0.437	0
10	9	0.05	900	96	805.0	834.0	738.6	0.556	0
10	9	0.08	900	96	783.5	584.3	616.2	0.541	0
10	9	0.12	900	96	747.1	483.9	485.7	0.516	0
10	9	0.15	900	96	738.7	540.3	583.7	0.511	0
10	10	0.05	1000	96	994.1	870.9	778.7	0.687	0
10	10	0.08	1000	96	904.0	688.1	905.9	0.625	0
10	10	0.12	1000	96	820.1	595.7	776.3	0.567	0
10	10	0.15	1000	96	825.1	516.9	631.7	0.57	0
10	11	0.05	1100	96	1074.0	1111.8	1009.0	0.742	0
10	11	0.08	1100	96	1011.0	834.2	658.0	0.699	0
10	11	0.12	1100	96	986.3	621.0	611.8	0.682	0
10	11	0.15	1100	96	960.3	548.0	665.7	0.664	0
10	12	0.05	1200	96	1203.7	1130.0	896.9	0.832	0
10	12	0.08	1200	96	1137.2	1006.2	880.6	0.786	0
10	12	0.12	1200	96	1023.6	525.5	812.1	0.707	0
10	12	0.15	1200	96	1114.5	602.4	830.8	0.77	0
10	13	0.05	1300	96	1346.8	1044.9	1293.0	0.931	1
10	13	0.08	1300	96	1210.3	1009.1	809.8	0.836	0
10	13	0.12	1300	96	1156.9	1000.7	743.3	0.8	0
10	13	0.15	1300	96	1216.6	693.4	694.9	0.841	0
10	14	0.05	1400	96	1461.5	1090.4	1258.8	1.01	1
10	14	0.08	1400	96	1437.1	955.7	1134.4	0.993	1
10	14	0.12	1400	96	1213.0	706.2	552.8	0.838	0
10	14	0.15	1400	96	1285.5	746.3	604.7	0.888	0
10	15	0.05	1500	96	1500.2	1262.0	1096.1	1.037	1
10	15	0.08	1500	96	1409.3	1130.9	949.4	0.974	1
10	15	0.12	1500	96	1506.5	1028.1	994.0	1.041	1
10	15	0.15	1500	96	1365.0	764.4	989.3	0.943	1
10	16	0.05	1600	96	1633.5	1402.0	1528.3	1.129	0
10	16	0.08	1600	96	1575.0	1223.7	1408.4	1.088	1
10	16	0.12	1600	96	1559.4	987.0	1049.4	1.078	1
10	16	0.15	1600	96	1507.0	866.5	797.7	1.041	1
10	17	0.05	1700	96	1672.6	1477.1	1238.7	1.156	0
10	17	0.08	1700	96	1685.8	1424.2	1087.5	1.165	0
10	17	0.12	1700	96	1503.9	912.0	978.3	1.039	1
10	17	0.15	1700	96	1642.4	907.2	961.4	1.135	0
10	20	0.05	2000	96	2114.1	1513.7	1472.0	1.461	0
10	20	0.08	2000	96	1932.4	1480.3	1106.1	1.335	0
10	20	0.12	2000	96	1976.4	939.4	927.5	1.366	0
10	20	0.15	2000	96	1853.2	1131.2	1319.1	1.281	0
10	23	0.05	2300	96	2325.5	1505.6	1382.2	1.607	0
10	23	0.08	2300	96	2417.6	1456.2	1375.3	1.671	0
10	23	0.12	2300	96	2163.7	1240.2	1411.6	1.495	0
10	23	0.15	2300	96	2388.6	1089.2	1230.0	1.651	0
10	26	0.05	2600	96	2933.8	1518.8	1922.5	2.028	0
10	26	0.08	2600	96	2515.7	1918.6	1835.7	1.739	0
10	26	0.12	2600	96	2413.9	1378.8	1605.1	1.668	0
10	26	0.15	2600	96	2654.6	1323.3	1573.9	1.835	0
10	30	0.05	3000	96	3103.2	1325.2	1749.9	2.145	0
10	30	0.08	3000	96	3200.4	2139.3	2361.4	2.212	0
10	30	0.12	3000	96	3105.4	1733.5	1652.7	2.146	0
10	30	0.15	3000	96	3322.8	1627.7	1582.0	2.296	0
10	35	0.05	3500	96	3534.3	1270.0	2563.5	2.443	0
10	35	0.08	3500	96	3595.9	1908.5	2095.2	2.485	0
10	35	0.12	3500	96	3289.9	1485.8	2023.7	2.274	0
10	35	0.15	3500	96	3364.6	2067.9	1718.6	2.325	0
10	40	0.05	4000	96	3785.5	1165.8	3036.4	2.616	0
10	40	0.08	4000	96	4013.1	2042.8	2568.6	2.773	0
10	40	0.12	4000	96	4243.6	2482.2	2270.4	2.933	0
10	40	0.15	4000	96	4315.4	2377.8	2138.3	2.982	0
10	42	0.05	4200	96	4445.0	928.3	2481.1	3.072	0
10	42	0.08	4200	96	4331.4	2386.1	2918.4	2.993	0
10	42	0.12	4200	96	4001.8	1972.7	2562.4	2.766	0
10	42	0.15	4200	96	4433.1	2389.0	2289.6	3.064	0
10	46	0.05	4600	96	4512.9	907.8	3068.1	3.119	0
10	46	0.08	4600	96	4512.8	2842.3	3184.0	3.119	0
10	46	0.12	4600	96	4957.3	2438.8	2284.6	3.426	0
10	46	0.15	4600	96	4582.3	1826.1	2531.6	3.167	0
12	6	0.15	864	91	240.3	252.1	250.9	0.166	0
12	7	0.08	1008	96	498.1	563.7	649.9	0.344	0
12	7	0.12	1008	96	685.5	667.8	667.9	0.474	0
12	7	0.15	1008	96	731.6	474.7	602.6	0.506	0
12	8	0.05	1152	96	848.8	867.6	890.6	0.587	0
12	8	0.08	1152	96	860.4	746.3	858.3	0.595	0
12	8	0.12	1152	96	961.6	835.3	818.6	0.665	0
12	8	0.15	1152	96	921.1	542.9	630.5	0.637	0
12	9	0.05	1296	96	1187.6	1400.6	1352.8	0.821	0
12	9	0.08	1296	96	1130.4	915.4	989.4	0.781	0
12	9	0.12	1296	96	1066.2	770.5	889.6	0.737	0
12	9	0.15	1296	96	1082.3	683.6	792.3	0.748	0
12	10	0.05	1440	96	1373.4	1304.7	1594.5	0.949	1
12	10	0.08	1440	96	1444.0	1127.9	1090.2	0.998	1
12	10	0.12	1440	96	1291.7	914.4	789.1	0.893	0
12	10	0.15	1440	96	1168.7	798.0	852.5	0.808	0
12	11	0.05	1584	96	1786.1	1569.5	1692.6	1.234	0
12	11	0.08	1584	96	1476.8	1299.4	1134.0	1.021	1
12	11	0.1	1584	96	1434.5	1140.3	1058.9	0.991	1
12	11	0.12	1584	96	1471.5	1151.2	1029.4	1.017	1
12	11	0.15	1584	96	1338.8	1224.6	812.8	0.925	1
12	12	0.05	1728	96	1883.8	1296.5	1411.1	1.302	0
12	12	0.08	1728	96	1669.4	1417.2	1306.7	1.154	0
12	12	0.12	1728	96	1551.9	1053.3	1416.5	1.072	1
12	12	0.15	1728	96	1582.8	1044.7	1119.1	1.094	1
12	13	0.05	1872	96	1862.6	1589.7	2078.5	1.287	0
12	13	0.08	1872	96	1771.3	1209.4	1466.5	1.224	0
12	13	0.12	1872	96	1783.4	1048.9	1411.6	1.232	0
12	13	0.15	1872	96	1760.2	1156.7	1192.7	1.216	0
12	15	0.05	2160	96	2370.3	1705.6	1658.2	1.638	0
12	15	0.08	2160	96	2149.9	1498.9	1448.5	1.486	0
12	15	0.12	2160	96	2220.6	1251.7	1410.2	1.535	0
12	15	0.15	2160	96	1880.4	1106.5	1166.6	1.3	0
12	17	0.05	2448	96	2572.7	2024.5	1892.4	1.778	0
12	17	0.08	2448	96	2689.5	1614.4	1527.2	1.859	0
12	17	0.12	2448	96	2291.5	1398.4	1644.6	1.584	0
12	17	0.15	2448	96	2233.2	1551.3	1757.8	1.543	0
12	20	0.05	2880	96	2973.3	2064.0	2445.4	2.055	0
12	20	0.08	2880	96	2970.7	1638.1	1766.4	2.053	0
12	20	0.12	2880	96	2813.8	2078.4	1759.8	1.945	0
12	20	0.15	2880	96	2820.6	1395.1	1778.1	1.949	0
12	23	0.05	3312	96	3351.2	2000.1	2692.2	2.316	0
12	23	0.08	3312	96	3607.9	1960.3	1467.7	2.493	0
12	23	0.12	3312	96	3106.2	2071.2	2033.8	2.147	0
12	23	0.15	3312	96	3298.3	2139.8	1718.6	2.279	0
12	26	0.05	3744	96	3815.0	2159.9	2242.7	2.636	0
12	26	0.08	3744	96	3842.6	2273.7	2285.3	2.656	0
12	26	0.12	3744	96	3882.8	1880.0	1905.3	2.683	0
12	26	0.15	3744	96	3541.0	2090.5	2518.8	2.447	0
12	30	0.05	4320	96	4459.1	1990.3	3825.0	3.082	0
12	30	0.08	4320	96	4388.7	2632.6	3008.8	3.033	0
12	30	0.12	4320	96	4371.5	2490.1	2259.5	3.021	0
12	30	0.15	4320	96	4046.7	2975.8	2449.8	2.797	0
12	35	0.05	5040	96	4667.2	1230.3	3128.5	3.225	0
12	35	0.08	5040	96	5199.2	4384.5	2257.9	3.593	0
12	35	0.12	5040	96	4664.2	2934.6	2423.0	3.223	0
12	35	0.15	5040	96	5518.7	2158.1	2434.4	3.814	0
12	40	0.05	5760	96	5623.0	991.5	3520.5	3.886	0
12	40	0.08	5760	96	5627.3	3076.4	2798.8	3.889	0
12	40	0.12	5760	96	6257.1	2990.7	2899.0	4.324	0
12	40	0.15	5760	96	5512.4	3237.4	2979.1	3.81	0
12	42	0.05	6048	96	6256.7	970.6	3873.2	4.324	0
12	42	0.08	6048	96	6522.9	2738.7	4244.2	4.508	0
12	42	0.12	6048	96	6100.3	3272.7	3877.1	4.216	0
12	42	0.15	6048	96	5822.9	2900.6	2909.0	4.024	0
12	46	0.05	6624	96	6189.8	714.7	4534.0	4.278	0
12	46	0.08	6624	96	7344.5	4532.9	3446.7	5.076	0
12	46	0.12	6624	96	6846.6	2968.0	3608.3	4.732	0
12	46	0.15	6624	96	7090.2	3172.7	2765.5	4.9	0
14	6	0.15	1176	95	347.1	345.6	359.6	0.24	0
14	7	0.08	1372	96	778.2	751.5	595.5	0.538	0
14	7	0.12	1372	96	916.1	1009.8	838.4	0.633	0
14	7	0.15	1372	96	976.0	767.2	743.8	0.674	0
14	8	0.05	1568	96	1226.9	1129.0	1421.6	0.848	0
14	8	0.08	1568	96	1236.6	1255.5	1099.4	0.855	0
14	8	0.12	1568	96	1264.9	998.7	1127.0	0.874	0
14	8	0.15	1568	96	1149.5	1035.7	991.6	0.794	0
14	9	0.05	1764	96	1660.6	1454.8	1672.2	1.148	0
14	9	0.08	1764	96	1490.2	1708.9	1158.1	1.03	1
14	9	0.12	1764	96	1576.7	1145.2	1264.0	1.09	1
14	9	0.15	1764	96	1500.4	1094.0	1053.9	1.037	1
14	10	0.05	1960	96	1999.4	2269.3	1911.7	1.382	0
14	10	0.08	1960	96	2129.8	1663.9	1625.4	1.472	0
14	10	0.12	1960	96	1802.4	1573.8	1281.7	1.246	0
14	10	0.15	1960	96	1847.4	1354.6	1033.1	1.277	0
14	11	0.05	2156	96	2121.9	2430.4	1924.4	1.466	0
14	11	0.08	2156	96	2066.8	1800.9	1417.2	1.428	0
14	11	0.12	2156	96	1902.9	1550.5	1324.6	1.315	0
14	11	0.15	2156	96	1889.2	1257.3	1556.0	1.306	0
14	12	0.05	2352	96	2418.2	1790.9	2188.2	1.671	0
14	12	0.08	2352	96	2324.5	1690.7	1899.8	1.606	0
14	12	0.12	2352	96	2099.2	1171.3	1551.2	1.451	0
14	12	0.15	2352	96	2100.6	1287.5	1452.4	1.452	0
14	13	0.05	2548	96	3033.5	2891.6	2597.9	2.096	0
14	13	0.08	2548	96	2525.9	1742.1	2415.8	1.746	0
14	13	0.12	2548	96	2553.3	1755.8	1316.8	1.765	0
14	13	0.15	2548	96	2387.8	1319.5	1460.8	1.65	0
14	15	0.05	2940	96	3130.1	3338.1	2824.4	2.163	0
14	15	0.08	2940	96	2652.2	2182.2	2401.9	1.833	0
14	15	0.12	2940	96	2651.5	1646.0	1898.9	1.832	0
14	15	0.15	2940	96	2709.2	1676.0	1707.6	1.872	0
14	17	0.05	3332	96	3596.7	3240.9	2564.2	2.486	0
14	17	0.08	3332	96	3391.2	2446.4	2556.6	2.344	0
14	17	0.12	3332	96	3466.2	2060.3	2328.8	2.395	0
14	17	0.15	3332	96	3232.8	1563.8	2140.3	2.234	0
14	20	0.05	3920	96	3911.0	2406.3	2907.1	2.703	0
14	20	0.08	3920	96	3783.2	2241.3	2429.2	2.615	0
14	20	0.12	3920	96	3662.6	2381.1	2660.0	2.531	0
14	20	0.15	3920	96	3685.2	1911.4	2397.4	2.547	0
14	23	0.05	4508	96	5127.1	2218.4	3888.4	3.543	0
14	23	0.08	4508	96	4854.4	3042.0	4023.3	3.355	0
14	23	0.12	4508	96	4201.8	2144.4	2390.1	2.904	0
14	23	0.15	4508	96	4427.0	2700.9	2550.3	3.059	0
14	26	0.05	5096	96	5528.4	2627.2	3462.3	3.821	0
14	26	0.08	5096	96	4955.2	2975.6	3447.6	3.424	0
14	26	0.12	5096	96	5307.2	2972.1	3804.8	3.668	0
14	26	0.15	5096	96	5122.4	2245.2	3157.8	3.54	0
14	30	0.05	5880	96	6029.9	2042.1	4622.4	4.167	0
14	30	0.08	5880	96	6237.3	3146.3	3106.9	4.311	0
14	30	0.12	5880	96	6010.9	3429.0	2663.2	4.154	0
14	30	0.15	5880	96	5547.8	3028.6	3036.1	3.834	0
14	35	0.05	6860	96	6112.1	1309.6	4485.8	4.224	0
14	35	0.08	6860	96	7032.5	3961.6	4593.9	4.86	0
14	35	0.12	6860	96	7169.3	3697.5	6299.6	4.955	0
14	35	0.15	6860	96	7055.2	2957.1	2942.5	4.876	0
14	40	0.05	7840	96	7066.3	1268.2	4397.0	4.883	0
14	40	0.08	7840	96	7984.0	5506.7	4222.9	5.518	0
14	40	0.12	7840	96	7593.1	5671.4	3825.0	5.247	0
14	40	0.15	7840	96	7670.9	3869.8	4834.3	5.301	0
14	42	0.05	8232	96	7291.9	989.3	5010.2	5.039	0
14	42	0.08	8232	96	8418.5	4618.3	4994.7	5.818	0
14	42	0.12	8232	96	8173.5	4062.5	4776.7	5.649	0
14	42	0.15	8232	96	8786.8	3725.9	4861.3	6.072	0
14	46	0.05	9016	96	8629.3	1158.5	4918.0	5.964	0
14	46	0.08	9016	96	9471.5	5360.2	4638.0	6.546	0
14	46	0.12	9016	96	8801.2	5659.8	4519.1	6.082	0
14	46	0.15	9016	96	9184.0	4483.9	4656.5	6.347	0
16	6	0.15	1536	96	493.9	497.0	547.0	0.341	0
16	7	0.08	1792	96	1066.1	1246.1	1249.8	0.737	0
16	7	0.12	1792	96	1227.5	979.4	1100.0	0.848	0
16	7	0.15	1792	96	1359.1	1274.1	1006.9	0.939	1
16	8	0.05	2048	96	1473.4	1660.8	1710.1	1.018	1
16	8	0.08	2048	96	1577.0	1464.4	1397.4	1.09	1
16	8	0.12	2048	96	1547.2	1533.9	1683.6	1.069	1
16	8	0.15	2048	96	1651.3	1048.1	1285.5	1.141	0
16	9	0.05	2304	96	2187.9	2127.9	2937.3	1.512	0
16	9	0.08	2304	96	2193.8	2061.4	1422.5	1.516	0
16	9	0.12	2304	96	2140.5	1592.8	1770.7	1.479	0
16	9	0.15	2304	96	1905.6	1941.8	1260.0	1.317	0
16	10	0.05	2560	96	2595.7	2146.6	2028.7	1.794	0
16	10	0.08	2560	96	2459.8	1956.9	1792.3	1.7	0
16	10	0.12	2560	96	2320.7	1941.2	1715.8	1.604	0
16	10	0.15	2560	96	2077.2	1271.4	1502.1	1.436	0
16	11	0.05	2816	96	2706.9	2158.9	3251.6	1.871	0
16	11	0.08	2816	96	2752.8	2725.0	2333.5	1.902	0
16	11	0.12	2816	96	2570.2	1657.8	1662.4	1.776	0
16	11	0.15	2816	96	2385.3	1462.3	2062.7	1.648	0
16	12	0.05	3072	96	3463.9	2426.2	2693.7	2.394	0
16	12	0.08	3072	96	3120.7	1942.6	2243.7	2.157	0
16	12	0.12	3072	96	2871.6	2266.5	2429.4	1.985	0
16	12	0.15	3072	96	2505.4	1777.3	1711.9	1.731	0
16	13	0.05	3328	96	3211.7	3450.2	3293.1	2.22	0
16	13	0.08	3328	96	3143.2	2808.3	2101.4	2.172	0
16	13	0.12	3328	96	3297.8	1915.7	1969.3	2.279	0
16	13	0.15	3328	96	3154.0	2089.9	1968.2	2.18	0
16	15	0.05	3840	96	3960.9	2924.2	3288.8	2.737	0
16	15	0.08	3840	96	3642.5	3365.8	2462.6	2.517	0
16	15	0.12	3840	96	4187.2	2578.4	2286.2	2.894	0
16	15	0.15	3840	96	3696.2	1887.6	2073.2	2.554	0
16	17	0.05	4352	96	4923.7	2806.8	3688.2	3.403	0
16	17	0.08	4352	96	4200.8	2507.6	3774.7	2.903	0
16	17	0.12	4352	96	4498.9	2568.0	2237.3	3.109	0
16	17	0.15	4352	96	4326.2	1995.7	2488.9	2.99	0
16	20	0.05	5120	96	5964.3	3024.8	4235.2	4.122	0
16	20	0.08	5120	96	5371.3	2718.0	3470.8	3.712	0
16	20	0.12	5120	96	4667.8	2410.0	2632.7	3.226	0
16	20	0.15	5120	96	5240.9	2658.4	2517.3	3.622	0
16	23	0.05	5888	96	5603.1	2583.2	3794.2	3.872	0
16	23	0.08	5888	96	5844.8	4924.7	4202.3	4.039	0
16	23	0.12	5888	96	5880.0	3414.4	3665.5	4.064	0
16	23	0.15	5888	96	5584.1	2888.4	2752.4	3.859	0
16	26	0.05	6656	96	6376.4	2670.1	5263.1	4.407	0
16	26	0.08	6656	96	6991.3	4134.7	3487.8	4.832	0
16	26	0.12	6656	96	6621.8	4005.5	3722.6	4.576	0
16	26	0.15	6656	96	7087.8	2844.5	3552.5	4.898	0
16	30	0.05	7680	96	7666.0	1616.1	5244.0	5.298	0
16	30	0.08	7680	96	8408.9	5698.7	4093.5	5.811	0
16	30	0.12	7680	96	7863.1	5019.8	4064.4	5.434	0
16	30	0.15	7680	96	7610.8	3969.0	4506.7	5.26	0
16	35	0.05	8960	96	8526.4	1993.7	8463.3	5.892	0
16	35	0.08	8960	96	9167.0	5486.9	5510.3	6.335	0
16	35	0.12	8960	96	9428.4	5537.8	4706.3	6.516	0
16	35	0.15	8960	96	9325.7	4115.9	5368.8	6.445	0
16	40	0.05	10240	96	9826.6	1024.3	8211.2	6.791	0
16	40	0.08	10240	96	10563.0	5343.1	6594.1	7.3	0
16	40	0.12	10240	96	9975.1	5924.7	4031.5	6.894	0
16	40	0.15	10240	96	9633.6	5107.8	6248.5	6.658	0
16	42	0.05	10752	96	10345.6	1263.0	9810.3	7.15	0
16	42	0.08	10752	96	10483.9	7093.8	5437.6	7.245	0
16	42	0.12	10752	96	10223.9	5795.2	6808.5	7.066	0
16	42	0.15	10752	96	10751.8	6535.2	5573.0	7.43	0
16	46	0.05	11776	96	11270.6	1220.4	6949.2	7.789	0
16	46	0.08	11776	96	14025.0	7775.5	6542.8	9.692	0
16	46	0.12	11776	96	11849.2	6686.1	6889.0	8.189	0
16	46	0.15	11776	96	11689.7	5737.1	5693.5	8.079	0
20	6	0.15	2400	96	878.3	988.8	1317.6	0.607	0
20	7	0.08	2800	96	1720.7	1672.9	1917.4	1.189	0
20	7	0.12	2800	96	1882.7	1788.3	1712.7	1.301	0
20	7	0.15	2800	96	2020.1	2151.3	1440.8	1.396	0
20	8	0.05	3200	96	2569.5	2339.6	3164.2	1.776	0
20	8	0.08	3200	96	2607.7	2759.1	2362.8	1.802	0
20	8	0.12	3200	96	2720.5	2529.7	2927.3	1.88	0
20	8	0.15	3200	96	2516.1	1607.9	1948.6	1.739	0
20	9	0.05	3600	96	3501.5	2460.1	3816.1	2.42	0
20	9	0.08	3600	96	3165.3	3456.5	3135.3	2.187	0
20	9	0.12	3600	96	3091.1	2705.4	2219.9	2.136	0
20	9	0.15	3600	96	2896.3	1816.0	2028.9	2.002	0
20	10	0.05	4000	96	4225.4	3555.9	4532.0	2.92	0
20	10	0.08	4000	96	3642.4	3626.0	3082.4	2.517	0
20	10	0.12	4000	96	3404.8	3238.4	2123.8	2.353	0
20	10	0.15	4000	96	3501.3	2311.1	2944.9	2.42	0
20	11	0.05	4400	96	4632.6	4166.5	4961.4	3.202	0
20	11	0.08	4400	96	4521.2	3048.5	2896.2	3.125	0
20	11	0.12	4400	96	4257.2	2706.4	2932.0	2.942	0
20	11	0.15	4400	96	3765.5	2734.1	2897.9	2.602	0
20	12	0.05	4800	96	5554.4	3747.2	3962.2	3.839	0
20	12	0.08	4800	96	4716.2	3238.1	3498.1	3.259	0
20	12	0.12	4800	96	4806.5	3177.8	3887.2	3.322	0
20	12	0.15	4800	96	4779.3	3032.0	2407.7	3.303	0
20	13	0.05	5200	96	5762.7	2843.3	5882.2	3.983	0
20	13	0.08	5200	96	5174.8	4296.2	3911.4	3.576	0
20	13	0.12	5200	96	4727.9	2720.7	3770.3	3.267	0
20	13	0.15	5200	96	4882.2	3551.2	3083.1	3.374	0
20	15	0.05	6000	96	6459.8	3278.5	4415.1	4.464	0
20	15	0.08	6000	96	6343.9	3973.4	3113.1	4.384	0
20	15	0.12	6000	96	5461.0	3365.6	3520.2	3.774	0
20	15	0.15	6000	96	5837.0	3013.9	3340.1	4.034	0
20	17	0.05	6800	96	6863.7	4863.3	7467.6	4.743	0
20	17	0.08	6800	96	7204.1	4890.9	5039.3	4.979	0
20	17	0.12	6800	96	6473.4	4353.6	4771.3	4.474	0
20	17	0.15	6800	96	6830.6	3217.4	3843.6	4.721	0
20	20	0.05	8000	96	9174.1	3553.4	6647.0	6.34	0
20	20	0.08	8000	96	9289.2	5918.7	4438.8	6.42	0
20	20	0.12	8000	96	7850.6	3317.5	6160.1	5.425	0
20	20	0.15	8000	96	7951.3	3426.3	4397.3	5.495	0
20	23	0.05	9200	96	9893.5	2841.5	8549.4	6.837	0
20	23	0.08	9200	96	9187.4	7994.0	6298.1	6.349	0
20	23	0.12	9200	96	9184.1	5394.2	6889.1	6.347	0
20	23	0.15	9200	96	8673.7	4125.1	5678.4	5.994	0
20	26	0.05	10400	96	9453.0	2225.3	8088.4	6.533	0
20	26	0.08	10400	96	12548.1	6870.5	7848.4	8.672	0
20	26	0.12	10400	96	10255.6	5845.1	4877.2	7.087	0
20	26	0.15	10400	96	11353.1	5926.6	4899.8	7.846	0
20	30	0.05	12000	96	11504.1	1793.0	8852.6	7.95	0
20	30	0.08	12000	96	12717.5	7094.6	7421.6	8.789	0
20	30	0.12	12000	96	14536.0	6053.2	5429.7	10.046	0
20	30	0.15	12000	96	11947.0	7543.4	7333.2	8.256	0
20	35	0.05	14000	96	13593.1	1460.3	10345.1	9.394	0
20	35	0.08	14000	96	14667.7	11052.3	6908.1	10.137	0
20	35	0.12	14000	96	14070.4	8597.4	7342.7	9.724	0
20	35	0.15	14000	96	12738.5	6517.3	9477.5	8.803	0
20	40	0.05	16000	96	14977.4	1390.9	10308.2	10.351	0
20	40	0.08	16000	96	15184.2	11011.0	8566.3	10.494	0
20	40	0.12	16000	96	15641.3	8974.8	9198.1	10.809	0
20	40	0.15	16000	96	16936.9	9617.7	8875.8	11.705	0
20	42	0.05	16800	96	16505.5	1640.6	9137.9	11.407	0
20	42	0.08	16800	96	16662.4	9557.7	9393.4	11.515	0
20	42	0.12	16800	96	15429.9	8532.6	16855.2	10.663	0
20	42	0.15	16800	96	17013.2	9177.4	8175.5	11.758	0
20	46	0.05	18400	96	16516.1	2684.5	12773.9	11.414	0
20	46	0.08	18400	96	18964.3	11237.0	10744.0	13.106	0
20	46	0.12	18400	96	20763.9	10071.5	8595.5	14.35	0
20	46	0.15	18400	96	18888.7	8570.3	10657.2	13.054	0
