## Supplementary Information section 4 code base for "Hypothesis: A modern human range expansion ∼300,000 years ago had a critical role in Neandertal origins": relate_hg19_chrom_sizes.tsv

# GRCh37/hg19 chromosome lengths (bp) for RelateExtract --last_bp / relate_marginal_tmrca_grid.py
# chrom	name length
1	249250621
2	243199373
3	198022430
4	191154276
5	180915260
6	171115067
7	159138663
8	146364022
9	141213431
10	135534747
11	135006516
12	133851895
13	115169878
14	107349540
15	102531392
16	90354753
17	81195210
18	78077248
19	59128983
20	63025520
21	48129895
22	51304566
X	155270560
